# Genomic analysis of *Acinetobacter baumannii* prophages reveals remarkable diversity and suggests profound impact on bacterial virulence and fitness

**DOI:** 10.1101/286476

**Authors:** Ana Rita Costa, Rodrigo Monteiro, Joana Azeredo

**Affiliations:** CEB – Centre of Biological Engineering, University of Minho, 4710-057 Braga, Portugal

**Keywords:** Acinetobacter baumannii, bacteriophage, horizontal gene transfer, pathogenicity, antibiotic resistance

## Abstract

The recent nomination by the World Health Organization of *Acinetobacter baumannii* as the number one priority pathogen for the development of new antibiotics is a direct consequence of its fast evolution of pathogenicity, and in particular of multidrug resistance. While the development of new antibiotics is critical, understanding the mechanisms behind the crescent bacterial pathogenicity is equally relevant. Often, resistance and other bacterial virulence elements are contained on highly mobile pieces of DNA that can easily spread to other bacteria. Prophages are one of the mediators of this form of gene transfer, and have been frequently found in bacterial genomes, often offering advantageous features to the host. Here we question the contribution of prophages for the evolution of *A. baumannii* pathogenicity. We found prophages to be notably diverse and widely disseminated in *A. baumannii* genomes. Also remarkably, *A. baumannii* prophages encode for multiple putative virulence factors that may be implicated in the bacterium’s capacity to colonize host niches, evade the host immune system, subsist in unfavorable environments, and tolerate antibiotics. Overall our results point towards a significant contribution of prophages for the dissemination and evolution of pathogenicity in *A. baumannii*, and highlight their clinical relevance.
