## Supplementary Materials for "Genomic analysis of *Acinetobacter baumannii* prophages reveals remarkable diversity and suggests profound impact on bacterial virulence and fitness"

### Sheet: Prophage identification
	TABLE S2 Number of intact and defective prophages identified for each Acinetobacter baumannii strain and respective plasmids
				Prophages identified by PHAST and manually curated
	Type	Name	Accession no.	Total	Intact	Defective
	Strain	1	JSAO00000000	1	0	1
	Strain	161-07	NZ_JZCA00000000.1	5	2	3
	Strain	269	NZ_JQNV00000000.1	2	1	1
	Strain	461	NZ_LCTE00000000.1	6	0	3
	Strain	1297	NZ_JEZJ00000000.1	2	1	1
	Strain	1605	NZ_AUWL00000000.1	2	1	1
	Strain	2887	NZ_JFEP00000000.1	6	2	4
	Strain	3390	NZ_JFER00000000.1	5	1	4
	Strain	4390	NZ_JZBY00000000.1	0	0	0
	Strain	4749	NZ_JEXC01000000	1	0	1
	Strain	6112	NZ_JMNY00000000.1	3	0	3
	Strain	6200	NZ_LKMA00000000.1	5	4	1
	Plasmid	6200 plasmid p6200-114.848kb	NZ_CP010398.1	2	1	1
	Plasmid	6200 plasmid p6200-47.274kb	NZ_CP010399.1	0	0	0
	Plasmid	6200 plasmid p6200-9.327kb	NZ_CP010400.1	0	0	0
	Strain	6935	JMHM01000000	6	2	4
	Strain	7893	NZ_JFDK00000000.1	11	3	8
	Strain	10519	NZ_JFFF00000000.1	4	2	2
	Strain	14216	NZ_JFXN00000000.1	4	3	1
	Strain	17534	NZ_JEYQ00000000.1	8	1	5
	Strain	18689	NZ_JMNI00000000.1	6	1	5
	Strain	21072	NZ_JMOD00000000.1	7	3	4
	Strain	21871	NZ_JEWV00000000.1	4	1	3
	Strain	23037	NZ_JMOC00000000.1	7	0	7
	Strain	29280	NZ_JEZI00000000.1	4	1	3
	Strain	34001	NZ_JEZK00000000.1	6	1	5
	Strain	34654	NZ_JEZL00000000.1	10	4	6
	Strain	42887	NZ_JEYG00000000.1	1	1	0
	Strain	43926	NZ_JEXW00000000.1	2	1	1
	Strain	50595	NZ_JEXP00000000.1	5	0	5
	Strain	72431	NZ_JMNZ00000000.1	4	3	1
	Strain	73736	NZ_JFFE00000000.1	6	1	5
	Strain	83444	NZ_JEYC00000000.1	1	1	0
	Strain	88816	NZ_JFYG00000000.1	3	2	1
	Strain	98826	NZ_JFYJ00000000.1	9	2	7
	Strain	99063	NZ_JEXJ01000000	6	0	6
	Strain	110912	NZ_JEVZ00000000.2	2	2	0
	Strain	121738	NZ_JFDB00000000	3	1	2
	Strain	136706	NZ_JEZH00000000.1	4	1	3
	Strain	144107	NZ_JEYE00000000.1	2	0	2
	Strain	213697	NZ_JFYE00000000.1	7	2	5
	Strain	214216	NZ_JFXR00000000.1	4	1	3
	Strain	216872	NZ_JFEM00000000.1	5	1	4
	Strain	225588	NZ_JFXV00000000.1	2	2	0
	Strain	232184	NZ_JEYI00000000.1	3	1	2
	Strain	233846	NZ_JMOG00000000.1	6	2	4
	Strain	268680	NZ_JEYN00000000.1	2	0	2
	Strain	277047	NZ_JFXS00000000.1	3	1	2
	Strain	299505	NZ_JEWY00000000.1	2	0	2
	Strain	303002	NZ_JFXW00000000.1	6	1	5
	Strain	318814	NZ_JFEQ00000000.1	1	0	1
	Strain	342950	NZ_JEWZ00000000.1	2	1	1
	Strain	397971	NZ_JEYD00000000.1	2	2	0
	Strain	400834	NZ_JEXA00000000.1	7	1	6
	Strain	426863	NZ_JFYF00000000.1	2	0	2
	Strain	457946	NZ_JFET00000000.1	7	1	6
	Strain	458282	NZ_JFCY00000000.1	7	1	6
	Strain	466215	NZ_JFXP00000000.1	7	2	5
	Strain	466760	NZ_JEXB00000000.1	1	1	0
	Strain	470922	NZ_JFCX00000000.1	7	2	5
	Strain	478810	NZ_JFFH00000000.2	3	0	3
	Strain	480175	NZ_JFEU00000000.1	5	4	1
	Strain	496487	NZ_JMNR00000000.1	2	1	1
	Strain	532279	NZ_JEYH00000000.1	0	0	0
	Strain	541915	NZ_JFXQ00000000.1	1	0	1
	Strain	554515	NZ_JEXT00000000.1	7	1	6
	Strain	562700	NZ_JEZP00000000.1	3	0	3
	Strain	564012	NZ_JEZQ00000000.1	5	1	4
	Strain	607805	NZ_JFES00000000.1	5	1	4
	Strain	625974	NZ_JEXD00000000.1	5	1	4
	Strain	628418	NZ_JFXX00000000.1	6	2	4
	Strain	647609	NZ_JEXE00000000.1	7	1	6
	Strain	653020	NZ_JEZU00000000.1	5	1	4
	Strain	655378	NZ_JFCE00000000.2	2	1	1
	Strain	655555	NZ_JFEW00000000.1	7	1	6
	Strain	694762	NZ_JFEV00000000.1	2	2	0
	Strain	718532	JZUF00000000	1	0	1
	Strain	722310	NZ_JFCV00000000.1	3	2	1
	Strain	723929	NZ_JFEX00000000.1	4	2	2
	Strain	724909	NZ_JEXF00000000.1	9	1	8
	Strain	737393	NZ_JFEY00000000.1	6	3	3
	Strain	741019	NZ_JZBZ00000000.1	1	1	0
	Strain	742879	NZ_JFYC00000000.1	3	0	3
	Strain	754286	NZ_JMNU00000000.1	4	1	3
	Strain	755829	NZ_JFXY00000000.1	7	2	5
	Strain	766875	NZ_JEXX00000000.1	2	1	1
	Strain	781407	NZ_JEZS00000000.1	3	1	2
	Strain	826659	NZ_JFYD00000000.1	1	1	0
	Strain	831240	NZ_JEYO00000000.1	4	1	3
	Strain	836190	NZ_JFFA00000000.1	7	2	5
	Strain	846928	NZ_JFFD00000000.1	5	0	5
	Strain	855125	NZ_JMNT00000000.1	4	3	1
	Strain	916567	NZ_JMNJ00000000.1	8	0	8
	Strain	923118	NZ_JFFB00000000.1	10	2	8
	Strain	940793	NZ_JMNW00000000.1	5	0	5
	Strain	942133	NZ_JEZX00000000.1	6	1	5
	Strain	942194	NZ_JFAC00000000.1	3	0	3
	Strain	947299	NZ_JEZY00000000.1	6	2	4
	Strain	951631	NZ_JEXI00000000.1	5	2	3
	Strain	959073	NZ_JEZZ00000000.1	7	1	6
	Strain	972082	NZ_JFAA00000000.1	4	1	3
	Strain	981176	NZ_JFYH00000000.1	6	1	5
	Strain	984213	NZ_JEVX00000000.1	8	1	7
	Strain	987421	NZ_JMNL00000000.1	7	1	5
	Strain	993520	NZ_JFAB00000000.1	7	2	5
	Strain	1007214	NZ_JFWQ00000000.1	5	1	4
	Strain	1022959	NZ_JFDQ00000000.1	6	2	4
	Strain	1031433	NZ_JEYR00000000.1	5	0	5
	Strain	1032241	NZ_JEYS00000000.1	5	0	5
	Strain	1032359	JMHK00000000	14	1	13
	Strain	1035119	NZ_JEVY00000000.1	2	0	2
	Strain	1039621	NZ_JEYU00000000.2	2	0	2
	Strain	1040094	NZ_JEYV00000000.1	1	0	1
	Strain	1043794	NZ_JEYX00000000.1	2	2	0
	Strain	1043903	NZ_JEYY00000000.1	6	0	6
	Strain	1045092	NZ_JFFC00000000.1	6	2	4
	Strain	1046674	NZ_JEZA00000000.1	7	1	6
	Strain	1051830	NZ_JEZC00000000.1	3	1	2
	Strain	1058283	NZ_JFWR00000000.1	4	1	3
	Strain	1062314	NZ_JFDR00000000.1	4	1	3
	Strain	1075025	NZ_JEZD00000000.1	1	0	1
	Strain	1095464	NZ_JFDT00000000.1	8	1	7
	Strain	1096934	NZ_JEXM00000000.1	5	4	1
	Strain	1106579	NZ_JEXN00000000.1	11	0	11
	Strain	1117819	NZ_JFWW00000000.1	6	1	5
	Strain	1121032	NZ_JEZE00000000.2	6	0	6
	Strain	1130196	NZ_JFWX00000000.1	8	2	6
	Strain	1159076	NZ_JEWA00000000.1	8	1	7
	Strain	1170863	NZ_JFWT00000000.1	5	1	4
	Strain	1178044	NZ_JFDU00000000.1	5	1	4
	Strain	1179249	NZ_JFXC00000000.1	2	0	2
	Strain	1188188	NZ_JFDV00000000.1	6	2	4
	Strain	1202252	NZ_JEWC00000000.1	2	1	1
	Strain	1232509	NZ_JFWY00000000.1	6	1	5
	Strain	1237202	NZ_JFWU00000000.1	5	1	4
	Strain	1237893	NZ_JFEA00000000.1	6	2	4
	Strain	1245593	NZ_JFDW00000000.1	4	3	1
	Strain	1264765	NZ_JMNG00000000.1	10	5	5
	Strain	1264936	NZ_JFED00000000.1	6	1	5
	Strain	1266220	NZ_JFXA00000000.1	4	1	3
	Strain	1267820	NZ_JEWD00000000.1	1	0	1
	Strain	1271213	NZ_JFDX00000000.1	6	3	3
	Strain	1271651	NZ_JFDZ00000000.1	6	1	5
	Strain	1281984	NZ_JFXD00000000.1	4	0	4
	Strain	1287985	NZ_JFFG00000000.1	6	1	5
	Strain	1289546	NZ_JEZG00000000.1	7	1	6
	Strain	1293320	NZ_JFEE00000000.1	4	0	4
	Strain	1294217	NZ_JEWF00000000.1	7	2	5
	Strain	1294222	NZ_JFXF00000000.1	5	1	4
	Strain	1294243	NZ_JFXG00000000.1	5	0	5
	Strain	1295549	NZ_JFXB00000000.1	3	0	3
	Strain	1295743	NZ_JEWH00000000.1	10	1	9
	Strain	1296252	NZ_JFFU00000000.1	6	0	6
	Strain	1297549	NZ_JEVV00000000.1	4	1	3
	Strain	1391434	NZ_JFXH00000000.1	1	0	1
	Strain	1392509	NZ_JFXJ00000000.1	7	0	7
	Strain	1396970	NZ_JEWI00000000.1	7	1	6
	Strain	1397084	NZ_JEWJ00000000.1	6	1	5
	Strain	1397513	NZ_JFXI00000000.1	6	1	5
	Strain	1406182	NZ_JFXK00000000.1	10	2	8
	Strain	1406589	NZ_JFYI00000000.1	7	2	5
	Strain	1406750	NZ_JEWK00000000.1	7	2	5
	Strain	1412924	NZ_JFEF00000000.1	4	0	4
	Strain	1413735	NZ_JFWZ00000000.1	5	2	3
	Strain	1417041	NZ_JEYP00000000.1	1	0	1
	Strain	1419130	NZ_JEWL00000000.1	4	1	3
	Strain	1424608	NZ_JFXL00000000.1	3	0	3
	Strain	1426993	NZ_JFCU00000000.1	8	2	6
	Strain	1429530	NZ_JEWM00000000.1	1	0	1
	Strain	1440422	NZ_JEWO00000000.1	13	3	10
	Strain	1451147	NZ_JMNQ00000000.1	8	0	8
	Strain	1457504	JFEG00000000.2	4	1	3
	Strain	1461963	NZ_JEWQ01000000	2	1	1
	Strain	1462234	NZ_JEWR00000000.1	9	1	8
	Strain	1465485	NZ_JEWT00000000.1	5	1	4
	Strain	1471012	NZ_JFEH00000000.1	5	1	4
	Strain	1475718	NZ_JEWU00000000.1	1	1	0
	Strain	1475764	NZ_JFEJ00000000.1	5	1	4
	Strain	1482820	NZ_JFEK00000000.1	9	0	9
	Strain	1494580	NZ_JFXT00000000.1	9	2	7
	Strain	1499986	NZ_JMOA00000000.1	4	1	3
	Strain	1505311	NZ_JMOL00000000.1	9	2	7
	Strain	1525283	NZ_JEXR00000000.1	4	1	3
	Strain	1533268	NZ_JFEI00000000.1	2	2	0
	Strain	1542444	NZ_JEYA00000000.1	1	0	1
	Strain	1546444	NZ_JEXU00000000.1	2	1	1
	Strain	1552818	NZ_JFCD00000000.1	7	2	5
	Strain	1566109	NZ_JEYB00000000.1	5	1	4
	Strain	1575710	NZ_JEYM00000000.1	6	1	5
	Strain	1592897	NZ_JEYK00000000.2	5	1	3
	Strain	1593273	NZ_JEYL00000000.1	6	0	6
	Strain	1598530	NZ_JMOE00000000.1	3	0	3
	Strain	6013113	NZ_ACYR00000000.2	4	2	2
	Strain	6013150	NZ_ACYQ00000000.2	6	1	5
	Strain	6014059	NZ_ACYS00000000.2	7	1	6
	Strain	6772166	NZ_FBWX00000000.1	6	1	5
	Strain	6870155	NZ_JRWO00000000.1	4	1	3
	Strain	1008_ABAU	NZ_JWGN00000000.1	6	0	6
	Strain	1038_ABAU	NZ_JWFF00000000.1	6	0	6
	Strain	1039_ABAU	NZ_JWFE00000000.1	2	0	2
	Strain	1042969-1265	NZ_JEYW00000000.1	7	1	6
	Strain	10441_14	NZ_LGYW00000000.1	5	1	4
	Strain	1054_ABAU	NZ_JWEQ00000000.1	1	0	1
	Strain	1064293_45	NZ_JFDS00000000.1	4	0	4
	Strain	1064293_46	NZ_JMHL00000000.1	6	1	5
	Strain	107m	NZ_CBSG000000000.1	3	3	0
	Strain	1153_ABAU	NZ_JWBD00000000.1	3	0	3
	Strain	1168_ABAU	NZ_JWAN00000000.1	6	0	6
	Strain	118362	NZ_JEWB00000000.1	4	0	4
	Strain	1195185_11	NZ_JFEB00000000.2	3	0	3
	Strain	1195185_80	NZ_JMOI00000000.1	6	1	5
	Strain	1245249	NZ_JFDY00000000.1	1	0	1
	Strain	1262761-97	NZ_JFWV00000000.1	7	1	6
	Strain	1262761-105	NZ_JMOJ00000000.1	6	1	5
	Strain	1276470-86	NZ_JFXE00000000.1	7	2	4
	Strain	1288284	JMOF00000000.1	4	0	4
	Strain	1289694	NZ_JEWE00000000.1	4	1	3
	Strain	1295259	NZ_JEWG00000000.1	3	0	3
	Strain	1334_ABAU	NZ_JVTF00000000.1	1	0	1
	Strain	135867	NZ_JMNP00000000.1	8	3	5
	Strain	1564232	NZ_JFEL00000000.2	1	0	1
	Strain	1571545	NZ_JMOM00000000.1	8	3	5
	Strain	1578804	NZ_JEYF00000000.1	3	1	2
	Strain	161/07	NZ_JZCA00000000.1	5	3	2
	Strain	16553_1	NZ_JHPM00000000.1	9	2	7
	Strain	16553_2	NZ_JHPL00000000.1	11	2	9
	Strain	16553_3	NZ_JHPK00000000.1	5	1	4
	Strain	16553_4	NZ_JHPJ00000000.1	11	2	9
	Strain	16553_6	NZ_JHPI00000000.1	9	2	7
	Strain	16553_8	NZ_JHPH00000000.1	6	2	4
	Strain	16553_9	NZ_JHPG00000000.1	9	2	7
	Strain	16553_10	NZ_JHPF00000000.1	9	2	7
	Strain	1656-2	NC_017162.1	4	1	3
	Plasmid	1656-2 plasmid ABKp1	NC_017163.1	0	0	0
	Plasmid	1656-2 plasmid ABKp2	NC_017164.1	0	0	0
	Strain	2004ZJAB5	NZ_JSCW00000000.1	4	1	3
	Strain	2004ZJAB6	NZ_JSCX00000000.1	5	1	4
	Strain	2011BJAB9	NZ_JSDA00000000.1	4	1	3
	Strain	2011GDAB2	NZ_JSDD00000000.1	3	3	0
	Strain	2011TJAB1	NZ_JSDG00000000.1	4	0	4
	Strain	2011ZJAB4	NZ_JSDL00000000.1	4	1	3
	Strain	219_ABAU	NZ_JVPN00000000.1	3	0	3
	Strain	24812_4	NZ_JFDI00000000.1	9	2	7
	Strain	24812_6	NZ_JFDH00000000.1	7	1	6
	Strain	24812_8	NZ_JMON00000000.1	6	1	5
	Strain	24812_10	NZ_JFDJ00000000.1	7	2	5
	Strain	24845_1	NZ_JFWM00000000.1	6	1	5
	Strain	24845_3	NZ_JFWL00000000.1	8	2	6
	Strain	24845_4	NZ_JFWK00000000.1	7	2	5
	Strain	24845_5	NZ_JFWJ00000000.1	7	1	6
	Strain	24845_6	NZ_JFWI00000000.1	7	2	5
	Strain	24845_7	NZ_JFWH00000000.1	8	2	6
	Strain	24845_8	NZ_JFWG00000000.1	7	2	5
	Strain	24845_9	NZ_JFWF00000000.1	9	1	8
	Strain	24845_10	NZ_JFWN00000000.1	8	2	6
	Strain	24860_1	NZ_JIDG00000000.1	6	1	5
	Strain	24860_2	NZ_JFDF00000000.1	10	1	9
	Strain	24860_4	NZ_JFDE00000000.1	9	1	8
	Strain	24860_6	NZ_JIDF00000000.1	8	2	6
	Strain	24860_7	NZ_JFDD00000000.1	7	1	6
	Strain	24860_8	NZ_JFDC00000000.1	7	2	5
	Strain	24860_9	NZ_JMOQ00000000.1	8	2	6
	Strain	24860_10	NZ_JFDG00000000.1	11	1	10
	Strain	24975_1	NZ_JGAI00000000.1	5	1	4
	Strain	24975_4	NZ_JGAH00000000.1	9	2	7
	Strain	24975_5	NZ_JGAG00000000.1	5	0	5
	Strain	24975_7	NZ_JGAF00000000.1	6	1	5
	Strain	24975_9	NZ_JGAE00000000.1	7	2	5
	Strain	24975_10	NZ_JIDE00000000.1	7	2	5
	Strain	25253_1	NZ_JFWD00000000.1	10	2	8
	Strain	25253_3	NZ_JFWC00000000.1	7	2	5
	Strain	25253_4	NZ_JFWB00000000.1	8	2	6
	Strain	25253_5	NZ_JFWA00000000.1	8	2	6
	Strain	25253_6	NZ_JFVZ00000000.1	8	1	7
	Strain	25253_7	NZ_JFVY00000000.1	9	2	7
	Strain	25253_8	NZ_JFVX00000000.1	8	2	6
	Strain	25253_10	NZ_JFWE00000000.1	8	2	6
	Strain	25307_1	NZ_JFWO00000000.1	10	2	8
	Strain	25307_2	NZ_JFVW00000000.1	10	1	9
	Strain	25307_3	NZ_JFVV00000000.1	7	2	5
	Strain	25307_4	NZ_JFVU00000000.1	9	2	7
	Strain	25307_5	NZ_JFVT00000000.1	7	2	5
	Strain	25307_6	NZ_JFVS00000000.1	9	2	7
	Strain	25307_8	NZ_JFVR00000000.1	10	1	9
	Strain	25442_1	NZ_JMHI00000000.1	6	2	4
	Strain	25442_5	NZ_JICS00000000.1	5	2	3
	Strain	25442_7	NZ_JICR00000000.1	9	2	7
	Strain	25442_9	NZ_JICQ00000000.1	6	2	4
	Strain	25493_1	NZ_JHDD00000000.1	4	1	3
	Strain	25493_2	NZ_JHDC00000000.1	2	1	1
	Strain	25493_3	NZ_JHDB00000000.1	3	0	3
	Strain	25493_4	NZ_JHDA00000000.1	5	0	5
	Strain	25493_5	NZ_JHCZ00000000.1	3	0	3
	Strain	25493_6	NZ_JHCY00000000.1	5	0	5
	Strain	25493_8	NZ_JHCX00000000.1	4	0	4
	Strain	25493_9	NZ_JHCW00000000.1	3	0	3
	Strain	25493_10	NZ_JHDE00000000.1	4	0	4
	Strain	25561_1	NZ_JGAD00000000.1	7	2	5
	Strain	25561_2	NZ_JGAC00000000.1	7	2	5
	Strain	25561_7	NZ_JGAB00000000.1	7	2	5
	Strain	25561_10	NZ_JGBG00000000.1	6	2	4
	Strain	25569_1	NZ_JHPE00000000.1	2	1	1
	Strain	25569_2	NZ_JHPD00000000.1	3	0	3
	Strain	25569_3	NZ_JHOW00000000.1	3	0	3
	Strain	25569_4	NZ_JHPC00000000.1	3	0	3
	Strain	25569_5	NZ_JHOR00000000.1	3	0	3
	Strain	25569_6	NZ_JHOT00000000.1	7	2	5
	Strain	25569_7	NZ_JHOV00000000.1	3	0	3
	Strain	25569_8	NZ_JICU00000000.1	3	0	3
	Strain	25569_9	NZ_JICT00000000.1	1	0	1
	Strain	25569_10	NZ_JMNO00000000.1	4	0	4
	Strain	25681_2	NZ_JGCI00000000.1	8	1	7
	Strain	25681_3	NZ_JGCH00000000.1	7	1	6
	Strain	25681_5	NZ_JGCG00000000.1	6	1	5
	Strain	25681_6	NZ_JGCF00000000.1	10	1	9
	Strain	25681_8	NZ_JGCE00000000.1	8	1	7
	Strain	25681_9	NZ_JGCD00000000.1	7	1	6
	Strain	25691_1	NZ_JGAW00000000.1	7	1	6
	Strain	25691_2	NZ_JGAV00000000.1	6	1	5
	Strain	25691_5	NZ_JMOV00000000.1	5	1	4
	Strain	25691_6	NZ_JGAU00000000.1	5	1	4
	Strain	25691_8	NZ_JMOW00000000.1	9	2	7
	Strain	25691_9	NZ_JGAT00000000.1	7	1	6
	Strain	25691_10	NZ_JGAS00000000.1	8	1	7
	Strain	25750_6	NZ_JGCC00000000.1	6	2	4
	Strain	25750_7	NZ_JGCB00000000.1	9	1	8
	Strain	25750_8	NZ_JGCA00000000.1	6	1	5
	Strain	25766_1	NZ_JGBF00000000.1	7	1	6
	Strain	25766_2	NZ_JGBE00000000.1	8	1	7
	Strain	25766_3	NZ_JGBD00000000.1	9	1	8
	Strain	25766_4	NZ_JGBC00000000.1	10	1	9
	Strain	25766_5	NZ_JGBB00000000.1	8	1	7
	Strain	25766_6	NZ_JGBA00000000.1	8	1	7
	Strain	25766_7	NZ_JGAZ00000000.1	6	1	5
	Strain	25766_9	NZ_JGAY00000000.1	7	1	6
	Strain	25766_10	NZ_JGAX00000000.1	9	1	8
	Strain	25878_1	NZ_JHCV00000000.1	6	1	5
	Strain	25878_2	NZ_JHCU00000000.1	6	0	6
	Strain	25878_3	NZ_JHCT00000000.1	7	1	6
	Strain	25935_1	NZ_JGAR00000000.1	9	1	8
	Strain	25935_2	NZ_JGAQ00000000.1	9	1	8
	Strain	25935_4	NZ_JGAP00000000.1	6	1	5
	Strain	25935_5	NZ_JGAO00000000.1	7	1	6
	Strain	25935_6	NZ_JGAN00000000.1	7	1	6
	Strain	25935_7	NZ_JGAM00000000.1	8	1	7
	Strain	25935_8	NZ_JGAL00000000.1	5	1	4
	Strain	25935_9	NZ_JGAK00000000.1	4	1	3
	Strain	25935_10	NZ_JGAJ00000000.1	5	1	4
	Strain	25977_1	NZ_JFVP00000000.1	6	1	5
	Strain	25977_2	NZ_JFVO00000000.1	5	2	3
	Strain	25977_3	NZ_JFVN00000000.1	3	1	2
	Strain	25977_4	NZ_JFVM00000000.1	7	2	5
	Strain	25977_6	NZ_JFVL00000000.1	7	3	4
	Strain	25977_7	NZ_JFVK00000000.1	5	1	4
	Strain	25977_8	NZ_JFVJ00000000.1	6	2	4
	Strain	25977_9	NZ_JMPF00000000.1	6	0	6
	Strain	25977_10	NZ_JFVQ00000000.1	4	2	2
	Strain	26016_1	NZ_JHOY00000000.1	7	1	6
	Strain	26016_4	NZ_JHPB00000000.1	9	1	8
	Strain	26016_5	NZ_JHOS00000000.1	12	1	11
	Strain	26016_6	NZ_JHOX00000000.1	7	1	6
	Strain	26016_8	NZ_JHOO00000000.1	7	1	6
	Strain	26016_9	NZ_JIDC00000000.1	7	1	6
	Strain	26016_10	NZ_JHOU00000000.1	10	1	9
	Strain	263903-2	NZ_JFDA00000000.1	7	1	6
	Strain	3909	NZ_AEOZ00000000.1	2	1	1
	Plasmid	3909 plasmid p1ABST78	NZ_AEOZ01000236.1	0	0	0
	Strain	42057_2	NZ_JICP00000000.1	4	1	3
	Strain	42057_3	NZ_JMPB00000000.1	7	2	5
	Strain	42057_4	NZ_JMHJ00000000.1	5	2	3
	Strain	42057_5	NZ_JMPC00000000.1	6	0	6
	Strain	42057_6	NZ_JICO00000000.1	7	2	5
	Strain	421_ABAU	NZ_JVHT00000000.1	2	1	1
	Strain	43557_1	NZ_JHCS00000000.1	4	1	3
	Strain	44298_1	NZ_JIDB00000000.1	9	1	8
	Strain	44298_2	NZ_JIDA00000000.1	6	1	5
	Strain	44298_3	NZ_JMHA00000000.1	8	1	7
	Strain	44298_4	NZ_JICZ00000000.1	4	1	3
	Strain	44298_5	NZ_JMHB00000000.1	8	1	7
	Strain	44298_6	NZ_JICY00000000.1	8	1	7
	Strain	44298_7	NZ_JICX00000000.1	6	1	5
	Strain	44298_8	NZ_JMHC00000000.1	6	1	5
	Strain	44298_9	NZ_JICW00000000.1	6	1	5
	Strain	44298_10	NZ_JICV00000000.1	5	1	4
	Strain	44327_1	NZ_JGBZ00000000.1	6	1	5
	Strain	44327_2	NZ_JGBY00000000.1	6	1	5
	Strain	44327_4	NZ_JGBX00000000.1	8	1	7
	Strain	44327_5	NZ_JGBW00000000.1	7	1	6
	Strain	44327_6	NZ_JGBH00000000.1	10	0	10
	Strain	44327_7	NZ_JGBV00000000.1	5	1	4
	Strain	44327_8	NZ_JGBU00000000.1	5	1	4
	Strain	44362_1	NZ_JHCQ00000000.1	4	1	3
	Strain	44362_2	NZ_JHCP00000000.1	8	1	7
	Strain	44362_3	NZ_JHCO00000000.1	5	1	4
	Strain	44362_4	NZ_JHCN00000000.1	6	1	5
	Strain	44362_5	NZ_JHCM00000000.1	5	1	4
	Strain	44362_6	NZ_JHCL00000000.1	4	1	3
	Strain	44362_7	NZ_JHCK00000000.1	6	1	5
	Strain	44362_8	NZ_JHCJ00000000.1	6	1	5
	Strain	44362_9	NZ_JHCI00000000.1	7	1	6
	Strain	44362_10	NZ_JHCR00000000.1	8	1	7
	Strain	44437_3	NZ_JHCH00000000.1	9	1	8
	Strain	44437_4	NZ_JHCG00000000.1	8	1	7
	Strain	44437_5	NZ_JHCF00000000.1	6	1	5
	Strain	44437_7	NZ_JHCE00000000.1	5	1	4
	Strain	44437_8	NZ_JHCD00000000.1	7	1	6
	Strain	44437_9	NZ_JHCC00000000.1	8	1	7
	Strain	44467_1	NZ_JGBS00000000.1	7	1	6
	Strain	44467_2	NZ_JGBR00000000.1	7	1	6
	Strain	44467_3	NZ_JGBQ00000000.1	6	0	6
	Strain	44467_4	NZ_JGBP00000000.1	6	1	5
	Strain	44467_5	NZ_JGBO00000000.1	7	1	6
	Strain	44467_6	NZ_JGBN00000000.1	5	1	4
	Strain	44467_7	NZ_JGBM00000000.1	6	1	5
	Strain	44467_8	NZ_JGBL00000000.1	6	0	6
	Strain	44467_9	NZ_JGBK00000000.1	6	1	5
	Strain	44467_10	NZ_JGBT00000000.1	4	1	3
	Strain	446_ABAU	NZ_JVGT00000000.1	5	2	3
	Strain	44839_8	NZ_JMHD00000000.1	9	1	8
	Strain	44839_9	NZ_JMHE00000000.1	8	1	8
	Strain	44839_10	NZ_JIDD00000000.1	7	1	6
	Strain	44857_9	NZ_JGBI00000000.1	8	2	6
	Strain	44857_10	NZ_JGBJ00000000.1	9	1	8
	Strain	44895_1	NZ_JFVH00000000.1	9	2	7
	Strain	44895_2	NZ_JFVG00000000.1	7	2	5
	Strain	44895_3	NZ_JFVF00000000.1	7	1	6
	Strain	44895_4	NZ_JFVE00000000.1	5	2	3
	Strain	44895_5	NZ_JFVD00000000.1	9	1	8
	Strain	44895_6	NZ_JFVC00000000.1	8	2	6
	Strain	44895_8	NZ_JFVB00000000.1	7	2	5
	Strain	44895_9	NZ_JFVA00000000.1	7	1	6
	Strain	44895_10	NZ_JFVI00000000.1	9	2	7
	Strain	45052_1	NZ_JHOQ00000000.1	2	0	2
	Strain	45052_2	NZ_JMPD00000000.1	3	0	3
	Strain	45052_3	NZ_JHPA00000000.1	2	0	2
	Strain	45052_4	NZ_JICN00000000.1	1	0	1
	Strain	45052_5	NZ_JHOZ00000000.1	2	0	2
	Strain	45057_4	NZ_JHOP00000000.1	5	1	4
	Strain	45075_1	NZ_JMHF00000000.1	1	0	1
	Strain	45075_2	NZ_JMHG00000000.1	1	0	1
	Strain	45075_3	NZ_JMHH00000000.1	2	0	2
	Strain	45075_4	NZ_JMND00000000.1	7	2	5
	Strain	45075_5	NZ_JMHN00000000.1	1	0	1
	Strain	45075_6	NZ_JMHO00000000.1	1	0	1
	Strain	45075_8	NZ_JMNE00000000.1	1	0	1
	Strain	45075_9	NZ_JMNF00000000.1	1	0	1
	Strain	45075_10	NZ_JMNV00000000.1	1	0	1
	Strain	472237-120	NZ_JFCW00000000.1	6	2	4
	Strain	472237-1196	NZ_JEZM00000000.1	6	2	4
	Strain	5021_13	NZ_LGYV00000000.1	6	0	6
	Strain	507_ABAU	NZ_JVEK00000000.1	4	0	4
	Strain	573719	NZ_JFYA00000000.1	1	0	1
	Strain	662545-1347	NZ_JEZR00000000.1	7	2	5
	Strain	796380-1375	NZ_JMOS00000000.1	7	2	5
	Strain	796380-2102	NZ_JEZT00000000.1	10	2	8
	Strain	809848	NZ_JEXG00000000.1	2	0	2
	Strain	883425	NZ_JFXZ00000000.1	2	0	2
	Strain	907131	NZ_JEXS00000000.1	2	1	1
	Strain	929679-2095	NZ_JEZW00000000.1	9	1	8
	Strain	996_ABAU	NZ_JUKM00000000.1	6	0	6
	Strain	A1	CP010781	4	0	4
	Strain	A83	NZ_FBWU00000000.1	4	0	4
	Strain	A85	NZ_FBXA00000000.1	7	0	7
	Strain	A92	NZ_FBWV00000000.1	5	0	5
	Strain	A118	AEOW00000000	2	1	1
	Strain	A144	NZ_JQSF00000000.1	9	3	6
	Strain	A155	NZ_JXSV00000000.1	5	1	4
	Strain	A297	NZ_FBWR00000000.1	7	0	7
	Strain	A388	NZ_FBXE00000000.1	7	0	7
	Strain	A33405	NZ_JPXZ00000000.1	7	1	6
	Strain	AA-014	NZ_AMGA00000000.1	4	0	4
	Strain	AB_1536-8	NZ_AMHA00000000.1	2	1	1
	Strain	AB_1583-8	NZ_AMHC00000000.1	8	0	8
	Strain	AB_1594-8	NZ_AMHD00000000.1	3	0	3
	Strain	AB_1649-8	NZ_AMHF00000000.1	2	2	0
	Strain	AB_1650-8	NZ_AMHG00000000.1	2	2	0
	Strain	AB_2007-09-110-01-7	NZ_AMHH00000000.1	2	1	1
	Strain	AB_2007-16-27-01	NZ_AMHJ00000000.1	4	2	2
	Strain	AB_2007-16-25-01-7	NZ_AMHI00000000.1	4	2	2
	Strain	AB_2008-15-34-7	NZ_AMHK00000000.1	3	1	2
	Strain	AB_2008-15-52	NZ_AMHM00000000.1	3	0	3
	Strain	AB_2008-15-69	NZ_AMHN00000000.1	5	2	3
	Strain	AB_2008-15-71	NZ_AMHP00000000.1	1	0	1
	Strain	AB_2008-23-01-01-7	NZ_AMHQ00000000.1	2	0	2
	Strain	AB_2009-04-01-7	NZ_AMHS00000000.1	1	1	0
	Strain	AB_908-13	NZ_AMHW00000000.1	5	1	4
	Strain	AB_909-01-7	NZ_AMHY00000000.1	2	0	2
	Strain	AB_909-02-7	NZ_AMHZ00000000.1	5	0	5
	Strain	AB_TG19617	NZ_AMID00000000.1	3	0	3
	Strain	AB_TG2018	NZ_AMIE00000000.1	2	0	2
	Strain	AB_TG2028	NZ_AMII00000000.1	4	2	2
	Strain	AB_TG2030	NZ_AMIJ00000000.1	6	2	4
	Strain	AB_TG2031	NZ_AMIK00000000.1	4	2	2
	Strain	AB_TG2032	NZ_AMIL00000000.1	4	1	3
	Strain	AB_TG27339	NZ_AMIR00000000.1	6	2	4
	Strain	AB_TG27343	NZ_AMIS00000000.1	13	0	13
	Strain	AB0057	CP001182	4	1	3
	Strain	Ab03	NZ_LMZH00000000.1	8	2	6
	Strain	AB030	CP009257	12	2	10
	Strain	AB031	CP009256	3	2	1
	Strain	Ab04-mff	NZ_CP012006.1	5	0	5
	Strain	AB056	NZ_ADGZ00000000.1	0	0	0
	Strain	AB058	NZ_ADHA00000000.1	3	0	3
	Strain	AB059	NZ_ADHB00000000.1	1	0	1
	Strain	Ab06	LMBM00000000	6	2	4
	Strain	AB07	CP006963.1	1	0	1
	Plasmid	AB07 plasmid pPKAB07	CP006964.1	0	0	0
	Strain	Ab18	NZ_FPFI00000000.1	8	0	8
	Strain	Ab23	NZ_FPFU00000000.1	9	0	9
	Strain	Ab25	NZ_FPFB00000000.1	3	0	3
	Strain	Ab30	NZ_FPEX00000000.1	6	0	6
	Strain	AB307-0294	CP001172	2	1	1
	Strain	Ab33333	NZ_AKAS00000000.1	2	0	2
	Strain	AB405E4	NZ_ANND01000000	4	1	3
	Strain	Ab44444	NZ_AKAT00000000.1	5	1	4
	Strain	AB4857	AHAG00000000	4	1	3
	Strain	AB4A3	NZ_AOLU00000000.1	5	0	5
	Strain	Ab5	NZ_LANH00000000.1	4	0	4
	Strain	AB5075	NZ_JHUI00000000.1	5	1	4
	Plasmid	AB5075 plasmid pAB5075	NZ_JHUI01000005.1	0	0	0
	Strain	AB5075-UW	CP008706	5	1	4
	Strain	AB5256	NZ_AHAI00000000.1	3	0	3
	Strain	AB900	NZ_ABXK00000000.1	4	1	3
	Strain	ABBL102	NZ_LLHC00000000.1	3	0	3
	Strain	ABBL001	NZ_LLCI00000000.1	6	0	6
	Strain	ABBL003	NZ_LLCJ00000000.1	5	2	3
	Strain	ABBL004	NZ_LLCK00000000.1	6	0	6
	Strain	ABBL006	NZ_LLCM00000000.1	4	2	2
	Strain	ABBL007	NZ_LLCN00000000.1	3	0	3
	Strain	ABBL008	NZ_LLCO00000000.1	9	2	7
	Strain	ABBL009	NZ_LLCP00000000.1	5	0	5
	Strain	ABBL011	NZ_LLCR00000000.1	3	1	2
	Strain	ABBL012	NZ_LLCS00000000.1	6	3	3
	Strain	ABBL013	NZ_LLCT01000000	5	1	4
	Strain	ABBL014	NZ_LLCU00000000.1	7	1	6
	Strain	ABBL017	NZ_LLCX00000000.1	3	3	0
	Strain	ABBL018	NZ_LLCY00000000.1	7	1	6
	Strain	ABBL020	NZ_LLDA00000000.1	4	2	2
	Strain	ABBL021	NZ_LLDB00000000.1	7	0	7
	Strain	ABBL022	NZ_LLDC00000000.1	5	2	3
	Strain	ABBL023	NZ_LLDD00000000.1	4	1	3
	Strain	ABBL025	NZ_LLDF00000000.1	3	1	2
	Strain	ABBL026	NZ_LLDG00000000.1	7	1	6
	Strain	ABBL027	NZ_LLDH00000000.1	4	1	3
	Strain	ABBL028	NZ_LLDI00000000.1	1	0	1
	Strain	ABBL029	NZ_LLDJ00000000.1	4	2	2
	Strain	ABBL030	NZ_LLDK00000000.1	4	2	2
	Strain	ABBL034	NZ_LLDO00000000.1	7	3	4
	Strain	ABBL035	NZ_LLDP00000000.1	4	0	4
	Strain	ABBL036	NZ_LLDQ00000000.1	5	2	3
	Strain	ABBL037	NZ_LLDR00000000.1	6	2	4
	Strain	ABBL038	NZ_LLDS00000000.1	3	2	1
	Strain	ABBL039	NZ_LLDT00000000.1	5	2	3
	Strain	ABBL040	NZ_LLDU00000000.1	10	1	9
	Strain	ABBL041	NZ_LLDV00000000.	4	2	2
	Strain	ABBL043	NZ_LLDX00000000.1	5	3	2
	Strain	ABBL044	NZ_LLDY00000000.1	4	4	0
	Strain	ABBL045	NZ_LLDZ00000000.1	7	2	5
	Strain	ABBL049	NZ_LLED00000000.1	7	4	3
	Strain	ABBL050	NZ_LLEE00000000.1	4	4	0
	Strain	ABBL051	NZ_LLEF00000000.1	3	0	3
	Strain	ABBL052	NZ_LLEG00000000.1	7	2	5
	Strain	ABBL053	NZ_LLEH00000000.1	5	2	3
	Strain	ABBL055	NZ_LLFA00000000.1	6	2	4
	Strain	ABBL056	NZ_LLFB00000000.1	3	3	0
	Strain	ABBL057	NZ_LLFC00000000.1	7	1	6
	Strain	ABBL058	NZ_LLFD00000000.1	9	1	8
	Strain	ABBL059	NZ_LLFE00000000.1	10	2	8
	Strain	ABBL060	NZ_LLFF00000000.1	9	2	7
	Strain	ABBL061	NZ_LLFG00000000.1	4	2	2
	Strain	ABBL062	NZ_LLFH00000000.1	5	1	4
	Strain	ABBL063	NZ_LLFI00000000.1	2	1	1
	Strain	ABBL066	NZ_LLFL00000000.1	8	3	5
	Strain	ABBL067	NZ_LLFM00000000.1	10	2	8
	Strain	ABBL067a	NZ_LLFN00000000.1	4	3	1
	Strain	ABBL067b	NZ_LLFO00000000.1	4	2	2
	Strain	ABBL067c	NZ_LLFP00000000.1	3	1	2
	Strain	ABBL067e	NZ_LLFQ00000000.1	4	3	1
	Strain	ABBL067f	NZ_LLFR00000000.1	6	3	3
	Strain	ABBL067g	NZ_LLFS00000000.1	5	4	1
	Strain	ABBL067h	NZ_LLFT00000000.1	5	2	3
	Strain	ABBL067i	NZ_LLFU00000000.1	6	4	2
	Strain	ABBL067j	NZ_LLFV00000000.1	4	3	1
	Strain	ABBL067k	NZ_LLFW00000000.1	4	3	1
	Strain	ABBL067l	NZ_LLFX00000000.1	5	2	3
	Strain	ABBL068	NZ_LLFY00000000.1	4	3	1
	Strain	ABBL069	NZ_LLFZ00000000.1	4	2	2
	Strain	ABBL070	NZ_LLGA00000000.1	5	0	5
	Strain	ABBL071	NZ_LLGB00000000.1	4	0	4
	Strain	ABBL072	NZ_LLGC00000000.1	8	4	4
	Strain	ABBL073	NZ_LLGD00000000.1	8	2	6
	Strain	ABBL076	NZ_LLGG00000000.1	4	0	4
	Strain	ABBL079	NZ_LLGJ00000000.1	8	3	5
	Strain	ABBL082	NZ_LLGL00000000.1	4	1	3
	Strain	ABBL083	NZ_LLGM00000000.1	4	3	1
	Strain	ABBL085	NZ_LLGN00000000.1	7	2	5
	Strain	ABBL088	NZ_LLGP00000000.1	6	1	5
	Strain	ABBL089	NZ_LLGQ00000000.1	6	2	4
	Strain	ABBL091	NZ_LLGS00000000.1	9	1	8
	Strain	ABBL092	NZ_LLGT00000000.1	5	1	4
	Strain	ABBL093	NZ_LLGU00000000.1	6	1	5
	Strain	ABBL094	NZ_LLGV00000000.1	7	2	5
	Strain	ABBL095	NZ_LLGW00000000.1	4	1	3
	Strain	ABBL097	NZ_LLGY00000000.1	4	2	2
	Strain	ABBL099	NZ_JPDG00000000.1	4	1	3
	Strain	ABBL100	NZ_LLHA00000000.1	3	1	2
	Strain	ABBL101	NZ_LLHB00000000.1	4	3	1
	Strain	ABBL102	NZ_LLHC00000000.1	3	0	3
	Strain	ABBL105	NZ_LLHE00000000.1	9	4	5
	Strain	ABBL106	NZ_LLHF00000000.1	6	2	4
	Strain	ABBL107	NZ_LLHG00000000.1	4	2	2
	Strain	ABBL109	NZ_LLHH00000000.1	6	0	6
	Strain	ABBL110	NZ_LLHI00000000.1	2	1	1
	Strain	ABBL113	NZ_LLHK00000000.1	7	1	6
	Strain	ABBL114	NZ_LLHL00000000.1	7	0	7
	Strain	ABBL115	NZ_LLHM00000000.1	5	3	2
	Strain	ABBL116	NZ_LLHN00000000.1	6	2	4
	Strain	ABBL117	NZ_LLHO00000000.1	3	3	0
	Strain	ABBL118	NZ_LLHP00000000.1	2	1	1
	Strain	ABBL121	NZ_LLHR00000000.1	5	1	4
	Strain	ABBL122	NZ_LLHS00000000.1	4	1	3
	Strain	ABBL123	NZ_LLHT00000000.1	3	0	3
	Strain	ABBL124	NZ_LLHU00000000.1	5	2	3
	Strain	ABBL125	NZ_LLHV01000000	3	1	2
	Strain	ABBL127	NZ_LLHX00000000.1	7	1	6
	Strain	ABBL129	NZ_LLHZ00000000.1	4	1	3
	Strain	ABBL130	NZ_LLIA00000000.1	4	0	4
	Strain	ABBL131	NZ_LLIB00000000.1	4	1	3
	Strain	ABBL132	NZ_LLIC00000000.1	4	1	3
	Strain	ABBL133	NZ_LLID00000000.1	3	1	2
	Strain	ABBL134	NZ_LLIE00000000.1	5	1	4
	Strain	ABBL137	NZ_LLIG00000000.1	7	2	5
	Strain	ABBL138	NZ_LLIH00000000.1	4	1	3
	Strain	ABBL140	NZ_LLII00000000.1	2	1	1
	Strain	ABBL141	NZ_LLIJ00000000.1	7	2	5
	Strain	ABBL142	NZ_LLIK00000000.1	5	1	4
	Strain	ABBL143	NZ_LLIL00000000.1	5	1	4
	Strain	ABBL144	NZ_LLIM00000000.1	3	1	2
	Strain	ABBL147	NZ_LLIN00000000.1	2	0	2
	Strain	ABBL149	NZ_LLIP00000000.1	5	1	4
	Strain	AbH12O-A2	CP009534	4	1	3
	Strain	AB-HKU3-08	NZ_ATHY00000000.1	8	0	8
	Strain	AB-HKU3-10	NZ_ATHZ00000000.1	6	1	5
	Strain	ABIsac_ColiR	NZ_CAKB00000000.1	3	1	2
	Strain	ABIsac_ColiS	NZ_CAKA00000000.1	5	0	5
	Strain	AbMDR-GLH1	NZ_LIWE00000000.1	8	0	8
	Strain	AbMDR-GLH10	NZ_LJAH00000000.1	9	0	8
	Strain	AbMDR-GLH11	NZ_LJAI00000000.1	7	0	7
	Strain	AbMDR-GLH2	NZ_LIZZ00000000.1	11	1	10
	Strain	AbMDR-GLH3	NZ_LJAA00000000.1	6	0	6
	Strain	AbMDR-GLH4	NZ_LJAB00000000.1	10	1	9
	Strain	AbMDR-GLH5	NZ_LJAC00000000.1	8	1	7
	Strain	AbMDR-GLH6	NZ_LJAD00000000.1	7	1	6
	Strain	AbMDR-GLH7	NZ_LJAE00000000.1	6	1	5
	Strain	AbMDR-GLH8	NZ_LJAF00000000.1	6	0	6
	Strain	AbMDR-GLH9	NZ_LJAG00000000.1	6	0	6
	Strain	ABNIH1	NZ_AFSZ00000000.1	7	0	7
	Strain	ABNIH10	APAZ00000000	5	0	5
	Strain	ABNIH11	NZ_APBA00000000.1	6	2	4
	Strain	ABNIH18	NZ_APBG00000000.1	5	1	4
	Strain	ABNIH19	NZ_APBH00000000.1	8	2	6
	Strain	ABNIH25	NZ_APBM00000000.1	6	2	4
	Strain	ABNIH4	NZ_AFTC00000000.1	7	1	6
	Strain	ABNIH5	APAW00000000	4	1	3
	Strain	ABNIH6	APAX00000000	5	3	2
	Strain	ABNIH7	NZ_APAY00000000.1	6	1	5
	Strain	ABOB01	NZ_LLIQ00000000.1	6	1	5
	Strain	ABOB02	NZ_LLIR00000000.1	4	3	1
	Strain	ABOB03	NZ_LLIS00000000.1	4	3	1
	Strain	ABOB04	NZ_LLIT00000000.1	4	3	1
	Strain	ABOB04_a	NZ_LLIU00000000.1	4	3	1
	Strain	ABOB04_b	NZ_LLIV00000000.1	4	4	0
	Strain	ABOB06	NZ_LLIW00000000.1	4	4	0
	Strain	ABOB06_a	NZ_LLIX00000000.1	3	1	2
	Strain	ABOB07	NZ_LLIY00000000.1	3	1	3
	Strain	ABOB08	NZ_LLIZ00000000.1	4	3	1
	Strain	ABOB09	NZ_LLJA00000000.1	5	2	3
	Strain	ABOB10	NZ_LLJB00000000.1	4	4	0
	Strain	ABOB11	NZ_LLJC00000000.1	6	2	4
	Strain	ABOB12	NZ_LLJD00000000.1	5	4	1
	Strain	ABOB15	NZ_LLJE00000000.1	2	0	2
	Strain	ABOB16	NZ_LLJF00000000.1	4	0	4
	Strain	ABOBEN	NZ_LLJG00000000.1	4	3	1
	Strain	AC12	CP007549.3	2	0	2
	Plasmid	AC12 plasmid pAC12	CP007550.1	0	0	0
	Strain	AC29	CP007535.2	3	0	3
	Strain	AC30	CP007577.1	2	0	2
	Plasmid	AC30 plasmid pAC30a	CP007578.1	0	0	0
	Plasmid	AC30 plasmid pAC30b	CP007579.1	0	0	0
	Plasmid	AC30 plasmid pAC30c	CP007580.1	0	0	0
	Strain	ACICU	CP000863.1	2	2	0
	Plasmid	ACICU plasmid pACICU1	CP000864.1	0	0	0
	Plasmid	ACICU plasmid pACICU2	CP000865.1	0	0	0
	Strain	ACMH-6200	NZ_LKMA00000000.1	5	0	5
	Strain	ACMH-6201	NZ_LKMB00000000.1	6	1	5
	Strain	ANC 4097	NZ_APRF00000000.1	6	1	5
	Strain	ATCC 17978-mff	CP012004.1	3	2	1
	Plasmid	ATCC 17978-mff plasmid pAB3	CP012005.1	0	0	0
	Strain	ATCC 19606	NZ_ACQB00000000.1	5	1	4
	Strain	AYE	CU459141	4	2	2
	Strain	B11911	NZ_LFYX00000000.1	4	0	4
	Strain	B8300	NZ_LFYY00000000.1	6	1	5
	Plasmid	B8300 plasmid pCMC8300	NZ_CM003361.1	0	0	0
	Strain	B8342	NZ_LFYZ00000000.1	6	2	4
	Strain	BIDMC 57	NZ_JMUI00000000.1	3	1	2
	Strain	BJ4	NZ_JPLI00000000.1	3	1	2
	Strain	BJAB07104	CP003846.1	3	0	3
	Plasmid	BJAB07104 plasmid p1BJAB07104	CP003887.1	0	0	0
	Plasmid	BJAB07104 plasmid p2BJAB07104	CP003907.1	0	0	0
	Strain	BJAB0715	NC_021733.1	3	1	2
	Strain	BJAB0868	CP003849.1	2	0	2
	Plasmid	BJAB0868 plasmid p1BJAB0868	CP003850.1	0	0	0
	Plasmid	BJAB0868 plasmid p2BJAB0868	CP003888.1	0	0	0
	Plasmid	BJAB0868 plasmid p3BJAB0868	CP003908.1	0	0	0
	Strain	BM4587	NZ_JNOT00000000.1	2	0	2
	Strain	BR097	NZ_JNFY00000000.1	4	1	3
	Strain	BU310	NZ_JNFZ00000000.1	3	1	2
	Strain	BZICU-2	NZ_ALOH00000000.1	1	1	0
	Strain	Canada BC1	NZ_AMSZ00000000.1	6	0	6
	Strain	Canada BC-5	NZ_AFDN00000000.1	4	0	4
	Plasmid	Canada BC-5 plasmid pCanadaBC5-8.7	NZ_AFDN01000003.1	0	0	0
	Strain	CCBH5233	NZ_LAXF00000000.1	5	1	4
	Strain	CI79	NZ_AVOD00000000.1	3	2	1
	Strain	CI86	NZ_AVOB00000000.1	5	2	3
	Strain	CR17	HG977526.1	3	0	3
	Plasmid	CR17 plasmid II	HG977527.1	0	0	0
	Plasmid	CR17 plasmid III	HG977528.1	0	0	0
	Plasmid	CR17plasmid IV	HG977529.1	0	0	0
	Strain	CS01	HG977522.1	2	0	2
	Plasmid	CS01 plasmid II	HG977523.1	0	0	0
	Plasmid	CS01 plasmid III	HG977524.1	0	0	0
	Plasmid	CS01 plasmid IV	HG977525.1	0	0	0
	Strain	D1279779	CP003967.2	2	0	2
	Plasmid	D1279779 plasmid pD1279779	CP003968.1	0	0	0
	Strain	D13	NZ_FBXI00000000.1	8	1	7
	Strain	D15	FBXJ00000000	11	2	9
	Strain	D2	NZ_FBWY00000000.1	6	0	6
	Strain	D30	NZ_FBXG00000000.1	4	0	4
	Strain	D3208	NZ_FBWZ00000000.1	5	0	5
	Strain	D36	CP012952.1	5	4	1
	Plasmid	D36 plasmid pD36-1	CP012953.1	0	0	0
	Plasmid	D36 plasmid pD36-3	CP012955.1	0	0	0
	Plasmid	D36 plasmid pD36-4	CP012956.1	0	0	0
	Plasmid	D36 plasmid pRAY* (pD36-2)	CP012954.1	0	0	0
	Strain	D62	NZ_FBWW00000000.1	6	0	6
	Strain	D78	NZ_FBXH00000000.1	4	0	4
	Strain	D81	NZ_FBXC00000000.1	4	0	4
	Strain	EGD-HP18	NZ_AVST00000000.1	0	0	0
	Strain	FDAARGOS_123	NZ_LORJ00000000.1	3	2	1
	Strain	FDAARGOS_131	NZ_LORV00000000.1	1	1	0
	Strain	G7	NZ_FBXF00000000.1	5	0	5
	Strain	GTC 03322	NZ_BBNF00000000.1	5	2	3
	Strain	GTC 03323	NZ_BBNG00000000.1	4	2	2
	Strain	GTC 03324	NZ_BBNH00000000.1	3	1	2
	Strain	GTC 03325	NZ_BBSP00000000.1	2	1	1
	Strain	GTC 03328	NZ_BBNI00000000.1	4	3	1
	Strain	GTC 03329	NZ_BBNJ00000000.1	3	1	2
	Strain	HUMC1	NZ_LQRQ00000000.1	4	2	2
	Strain	IITR88	LQAR00000000	9	5	4
	Strain	IOMTU 433	NZ_AP014649.1	4	3	1
	Strain	IS-116	NZ_AMGF00000000.1	3	3	0
	Strain	IS-123	NZ_ALII00000000.1	9	4	5
	Plasmid	IS-123 plasmid pIS123-12	ALII01000018.1	0	0	0
	Plasmid	IS-123 plasmid pIS123-18	ALII01000019.1	0	0	0
	Plasmid	IS-123 plasmid pIS123-67	ALII01000020.1	0	0	0
	Strain	IS-235	NZ_AMEI00000000.1	7	1	6
	Strain	IS-251	NZ_AMEJ00000000.1	7	1	6
	Strain	IS-58	NZ_AMGH00000000.1	8	1	7
	Strain	J1	NZ_FBWQ00000000.1	5	1	4
	Strain	J10	NZ_FBWS00000000.1	6	1	5
	Strain	J133	NZ_LAKQ00000000.1	7	0	7
	Strain	J2770	NZ_LAKR00000000.1	6	0	6
	Strain	J5	NZ_FBWP00000000.1	5	1	4
	Strain	J65	NZ_LAKO00000000.1	8	1	7
	Strain	J7	NZ_FBWT00000000.1	6	1	5
	Strain	KBN10P02143	CP013924.1	5	1	4
	Plasmid	KBN10P02143 plasmid pKBN10P02143	CP013925.1	0	0	0
	Strain	LAC-4	NZ_JICJ00000000.1	4	0	4
	Strain	LUH_6220	NZ_JZBW00000000.1	2	0	2
	Strain	LUH_7841	NZ_JZBX00000000.1	0	0	0
	Strain	LY1	NZ_JDSV00000000.1	3	3	0
	Strain	LY2	NZ_JDSW00000000.1	2	1	1
	Strain	M1	NZ_LAIL00000000.1	4	0	4
	Strain	M2	NZ_AWOW00000000.1	7	2	5
	Strain	M3AC9-7	NZ_JTEC00000000.1	6	2	4
	Strain	MAL	NZ_LKIB00000000.1	6	1	5
	Strain	MAR002	NZ_JRHB00000000.1	1	0	1
	Strain	MDR_MMC4	AZNQ00000000	7	2	5
	Strain	MDR-TJ	CP003500.1	4	4	0
	Plasmid	MDR-TJ plasmid pABTJ1	CP003501.1	0	0	0
	Plasmid	MDR-TJ plasmid pABTJ2	CP004359.1	1	1	0
	Strain	MDR-ZJ06	CP001937.1	4	4	0
	Plasmid	MDR-ZJ06 plasmid pMDR-ZJ06	CP001938.1	0	0	0
	Strain	MRSN 3405	NZ_JPIA00000000.1	4	0	4
	Plasmid	MRSN 3405 plasmid pMRSN3405-6	NZ_CM003320.1	0	0	0
	Strain	MRSN 3527	NZ_JPHZ00000000.1	7	3	4
	Plasmid	MRSN 3527 plasmid pMRSN3527-6	NZ_CM003318.1	0	0	0
	Strain	MRSN 3942	NZ_JPHY00000000.1	5	0	5
	Plasmid	MRSN 3942 plasmid pMRSN3942-6	NZ_CM003319.1	0	0	0
	Strain	MRSN 4106	NZ_JPHX00000000.1	6	1	5
	Plasmid	MRSN 4106 plasmid pMRSN4106-6	NZ_CM003315.1	0	0	0
	Strain	MRSN 57	NZ_JABT00000000.1	6	3	3
	Strain	MRSN 58	NZ_JPHW00000000.1	5	3	2
	Plasmid	MRSN 58 plasmid pMRSN58-2.7	NZ_CM003316.1	0	0	0
	Plasmid	MRSN 58 plasmid pMRSN58-8.7	NZ_CM003317.1	0	0	0
	Strain	MRSN 7339	NZ_JPHV00000000.1	5	0	5
	Plasmid	MRSN 7339 plasmid pMRSN7339-2.3	NZ_CM003313.1	0	0	0
	Plasmid	MRSN 7339 plasmid pMRSN7339-8.7	NZ_CM003314.1	0	0	0
	Strain	MRSN 7341	NZ_JPIB00000000.1	8	2	6
	Strain	MRSN15038	NZ_LMZX00000000.1	6	1	5
	Strain	MRSN15084	NZ_LMZW00000000.1	5	0	5
	Strain	MRSN16874	NZ_LNBD00000000.1	7	1	6
	Strain	MRSN16875	NZ_LAZK00000000.1	1	0	1
	Strain	MRSN16881	NZ_LMAN00000000.1	1	0	1
	Strain	MRSN16882	NZ_LMAL00000000.1	1	0	1
	Strain	MRSN16896	NZ_LMAM00000000.1	1	0	1
	Strain	MRSN16897	NZ_LAYM00000000.1	1	0	1
	Strain	MRSN16898	NZ_LMAO00000000.1	1	0	1
	Strain	MRSN16901	NZ_LLZF00000000.1	1	0	1
	Strain	MRSN17592	NZ_LLZD00000000.1	1	0	1
	Strain	MRSN17593	NZ_LLZE00000000.1	1	0	1
	Strain	MRSN20315	NZ_LMZV00000000.1	7	1	6
	Strain	MRSN20755	NZ_LMYO00000000.1	7	1	6
	Strain	MRSN3941	NZ_LNCV00000000.1	5	0	5
	Strain	MRSN4119	NZ_LNBZ00000000.1	4	0	4
	Strain	MRSN5540	NZ_LNCW00000000.1	5	0	5
	Strain	MRSN6269	NZ_LNCX00000000.1	4	0	4
	Strain	MRSN6273	NZ_LNCY00000000.1	5	0	5
	Strain	MRSN7081	NZ_LMZY00000000.1	6	1	5
	Strain	MRY09-0642	BASA00000000	4	2	2
	Strain	MSP4-16	NZ_AODW00000000.1	5	0	5
	Strain	Naval-13	NZ_AMDR00000000.1	4	2	2
	Strain	Naval-18	AFDA00000000	5	2	3
	Plasmid	Naval-18 plasmid pNaval18-131	AFDA02000009.1	0	0	0
	Plasmid	Naval-18 plasmid pNaval18-5.7	AFDA02000010.1	0	0	0
	Plasmid	Naval-18 plasmid pNaval18-6.1	AFDA02000006.1	0	0	0
	Plasmid	Naval-18 plasmid pNaval18-7.0	AFDA02000011.1	0	0	0
	Plasmid	Naval-18 plasmid pNaval18-74	AFDA02000007.1	0	0	0
	Plasmid	Naval-18 plasmid pNaval18-8.4	AFDA02000008.1	0	0	0
	Strain	Naval-2	NZ_AMSX00000000.1	9	2	7
	Strain	Naval-21	NZ_AMSY00000000.1	4	2	2
	Strain	Naval-57	NZ_AMFP00000000.1	8	0	8
	Strain	Naval-72	NZ_AMFI00000000.1	1	0	1
	Strain	Naval-78	NZ_AMFZ00000000.1	9	2	7
	Strain	Naval-81	NZ_AFDB00000000.2	6	2	4
	Plasmid	Naval-81 plasmid pNaval81-13	AFDB02000005.1	0	0	0
	Plasmid	Naval-81 plasmid pNaval81-26	AFDB02000003.1	0	0	0
	Plasmid	Naval-81 plasmid pNaval81-67	AFDB02000004.1	0	0	0
	Strain	Naval-82	NZ_AMSW00000000.1	4	0	4
	Strain	Naval-83	NZ_AMFK00000000.1	4	0	4
	Strain	NBRC 109757	NZ_BBTN00000000.1	5	0	5
	Strain	NBRC 110489	NZ_BBOP00000000.1	4	2	2
	Strain	NBRC 110490	NZ_BBSU00000000.1	5	2	3
	Strain	NBRC 110491	NZ_BBTC00000000.1	4	2	2
	Strain	NBRC 110492	NZ_BBTD00000000.1	5	0	5
	Strain	NBRC 110493	NZ_BBOQ00000000.1	3	1	2
	Strain	NBRC 110494	NZ_BBTE00000000.1	3	1	2
	Strain	NBRC 110495	NZ_BBOR00000000.1	2	1	1
	Strain	NCGM 237	AP013357.1	6	2	4
	Strain	NIPH 146	NZ_APOU00000000.1	3	1	2
	Strain	NIPH 1669	NZ_APOQ00000000.1	4	2	2
	Strain	NIPH 1734	NZ_APOX00000000.1	0	0	0
	Strain	NIPH 190	NZ_APPL00000000.1	6	2	4
	Strain	NIPH 201	NZ_APQV00000000.1	3	3	0
	Strain	NIPH 2061	NZ_APOW00000000.1	2	2	0
	Strain	NIPH 290	NZ_APRD00000000.1	7	3	4
	Strain	NIPH 329	NZ_APQY00000000.1	4	2	2
	Strain	NIPH 335	NZ_APQX00000000.1	4	2	2
	Strain	NIPH 410	GCA_000413915.1	6	4	2
	Strain	NIPH 527	NZ_ATGJ00000000.1	6	2	4
	Strain	NIPH 60	NZ_APPM00000000.1	4	1	3
	Strain	NIPH 601	NZ_APQZ00000000.1	4	2	2
	Strain	NIPH 615	NZ_APOV00000000.1	2	1	1
	Strain	NIPH 67	NZ_APRA00000000.1	0	0	0
	Strain	NIPH 70	NZ_APRC00000000.1	5	2	3
	Strain	NIPH 80	NZ_APRE00000000.1	7	3	4
	Strain	NM3	NZ_JZBV00000000.1	2	1	1
	Strain	CHI-45-1	NZ_CVLE00000000.1	4	0	4
	Strain	CHI-34	NZ_CVLD00000000.1	4	0	4
	Strain	CIP70.10	NZ_LN865143	2	1	1
	Plasmid	CIP70.10 plasmid II	NZ_LN865144	0	0	0
	Strain	OIFC0162	NZ_AMFH00000000.1	3	0	3
	Strain	OIFC032	NZ_AFCZ00000000.2	3	1	2
	Plasmid	OIFC032 plasmid pOIFC032-101	NZ_AFCZ02000003.1	0	0	0
	Plasmid	OIFC032 plasmid pOIFC032-8.6	NZ_AFCZ02000004.1	0	0	0
	Strain	OIFC035	NZ_AMTB00000000.1	3	1	2
	Strain	OIFC047	NZ_AMFW00000000.1	3	0	3
	Strain	OIFC065	NZ_AMFV00000000.1	4	3	1
	Strain	OIFC074	NZ_AMDE00000000.1	5	2	3
	Strain	OIFC087	NZ_AMFS00000000.1	8	1	7
	Strain	OIFC098	NZ_AMDF00000000.1	6	1	5
	Strain	OIFC099	NZ_AMFT00000000.1	6	0	6
	Strain	OIFC109	NZ_ALAL00000000.1	6	3	3
	Plasmid	OIFC109 plasmid pOIFC109-122	ALAL01000013.1	0	0	0
	Strain	OIFC110	NZ_AMFL00000000.1	5	0	5
	Strain	OIFC111	NZ_AMFY00000000.1	6	1	5
	Strain	OIFC137	NZ_AFDK00000000.1	7	3	4
	Plasmid	OIFC137 plasmid pOIFC137-122	AFDK01000004.1	0	0	0
	Strain	OIFC143	NZ_AFDL00000000.1	6	2	4
	Plasmid	OIFC143 plasmid pOIFC143-128	AFDL01000008.1	0	0	0
	Plasmid	OIFC143 plasmid pOIFC143-2.3	AFDL01000005.1	0	0	0
	Plasmid	OIFC143 plasmid pOIFC143-6.2	AFDL01000007.1	0	0	0
	Plasmid	OIFC143 plasmid pOIFC143-70	AFDL01000006.1	0	0	0
	Strain	ORAB01	CP015483	5	0	5
	Strain	ORAB02	NZ_JZCO00000000.2	6	1	5
	Strain	ORAB03	NZ_JZCN00000000.2	6	0	6
	Strain	ORAB08	NZ_JZCM00000000.2	8	1	7
	Strain	ORAB09	NZ_JZCL00000000.2	9	1	8
	Strain	ORAB10	NZ_JZCK00000000.2	3	1	2
	Strain	ORAB13	NZ_JZCJ00000000.2	6	1	5
	Strain	ORAB14	NZ_JZCI00000000.2	6	1	5
	Strain	ORAB15	NZ_JZCH00000000.2	10	1	9
	Strain	ORAB16	NZ_JZCG00000000.2	7	1	6
	Strain	ORAB17	NZ_JZCF00000000.2	6	1	5
	Strain	ORAB18	NZ_JZCE00000000.2	5	0	5
	Strain	ORAB19	NZ_JZCD00000000.2	6	0	6
	Strain	ORAB21	NZ_LRME00000000.2	6	0	6
	Strain	ORAB23	NZ_LRMF00000000.2	6	1	5
	Strain	ORAB6b	NZ_LRMJ00000000.2	6	0	6
	Strain	ORABAshR	NZ_LRMG00000000.1	7	2	5
	Strain	ORABMayT	NZ_LRMI00000000.2	6	0	6
	Strain	ORABRicT	NZ_LRMH00000000.2	8	3	5
	Strain	ORABSC	NZ_LRMK00000000.2	7	1	6
	Strain	P630	NZ_CBYG000000000.1	2	1	1
	Strain	Perm	AUZL01000000	2	0	2
	Strain	PR07	CP012035.1	1	0	1
	Strain	Pulsotype 27	NZ_CBXD000000000.1	5	0	5
	Strain	R1B	NZ_JICK00000000.1	6	1	5
	Strain	R2090	LN868200.1	3	0	3
	Strain	R2091	LN997846.1	2	1	1
	Plasmid	R2091 Plasmid	LN997847.1	0	0	0
	Strain	RBH3	NZ_FBXD00000000.1	6	1	5
	Strain	RUH1486	NZ_JZBU00000000.1	1	0	1
	Strain	S10	NZ_LAIM00000000.1	5	0	5
	Strain	S11	NZ_LAIY00000000	5	1	4
	Strain	S19	NZ_LAIN00000000.1	4	2	2
	Strain	S36	NZ_LAIO00000000.1	5	1	4
	Strain	S46	NZ_LAIZ00000000.1	3	2	1
	Strain	SP1917	LFYW00000000.1	6	2	3
	Strain	T122	NZ_JRTX00000000.1	5	1	4
	Strain	T173	NZ_JRTY00000000.1	6	0	6
	Strain	T214	NZ_JRTZ00000000.1	3	0	3
	Strain	T229	NZ_JRQW00000000.1	3	1	2
	Strain	TCDC-AB0715	CP002522.2	4	2	2
	Plasmid	TCDC-AB0715 plasmid p1ABTCDC0715	CP002523.1	0	0	0
	Plasmid	TCDC-AB0715 plasmid p2ABTCDC0715	CP002524.1	0	0	0
	Strain	TCM331	NZ_LGHQ00000000.1	5	0	5
	Strain	TG00314	NZ_ASER00000000.1	3	0	3
	Strain	TG02011	NZ_ASES00000000.1	5	1	4
	Strain	TG02017	NZ_ASET00000000.1	6	1	5
	Strain	TG07725	NZ_ASEU00000000.1	4	2	2
	Strain	TG15234	NZ_ASEW00000000.1	7	1	6
	Strain	TG15240	NZ_ASFB00000000.1	6	2	4
	Strain	TG15241	NZ_ASFC00000000.1	4	1	3
	Strain	TG15242	NZ_ASFD00000000.1	4	1	3
	Strain	TG19582	NZ_AMIV00000000.1	6	0	6
	Strain	TG20277	NZ_ASFH00000000.1	6	0	6
	Strain	TG20546	NZ_ASFI00000000.1	3	1	2
	Strain	TG22112	NZ_ASFK00000000.1	5	0	5
	Strain	TG22142	NZ_ASFL00000000.1	6	1	5
	Strain	TG22146	NZ_ASFM00000000.1	9	0	9
	Strain	TG22148	NZ_ASFN00000000.1	6	0	6
	Strain	TG22150	NZ_ASFO00000000.1	5	0	5
	Strain	TG22190	NZ_ASFP00000000.1	4	0	4
	Strain	TG22194	NZ_ASFR00000000.1	5	0	5
	Strain	TG22196	NZ_ASFS00000000.1	5	0	5
	Strain	TG22198	NZ_ASFT00000000.1	2	0	2
	Strain	TG22204	NZ_ASFV00000000.1	2	0	2
	Strain	TG22214	NZ_ASFX00000000.1	2	0	2
	Strain	TG22332	NZ_ASFY00000000.1	5	2	3
	Strain	TG22336	NZ_ASFZ00000000.1	4	1	3
	Strain	TG27295	NZ_ASGA00000000.1	6	2	4
	Strain	TG27387	NZ_ASGJ00000000.1	3	0	3
	Strain	TG27391	NZ_ASGK00000000.1	2	0	2
	Strain	TG27395	NZ_ASGL00000000.1	1	0	1
	Strain	TG27399	NZ_ASGM00000000.1	3	0	3
	Strain	TTU2014-131AME	NZ_LKJZ00000000.1	3	0	3
	Strain	TYTH-1	CP003856.1	3	1	2
	Strain	TYTH-7	NZ_AGSV00000000.1	1	0	1
	Strain	UH106_429	NZ_JWVB00000000.3	4	3	1
	Strain	UH106_440	NZ_JWUZ00000000.3	4	3	1
	Strain	UH106_447	NZ_JWUW00000000.3	3	0	3
	Strain	UH12208	NZ_AYGK00000000.1	6	3	3
	Strain	UH16208	NZ_AYGB00000000.1	7	3	4
	Strain	UH17_52	NZ_JWYK00000000.3	5	4	1
	Strain	UH175_674	NZ_JZJB00000000.2	6	1	5
	Strain	UH19608	NZ_AYFZ00000000.1	5	3	2
	Strain	UH22908	NZ_AYFV00000000.1	3	3	0
	Strain	UH367_558	NZ_JWTY00000000.3	4	0	4
	Strain	UH381_484	NZ_JZJA00000000.2	7	1	6
	Strain	UH384_444	NZ_JWUY00000000.3	5	0	5
	Strain	UH384_450	NZ_JWUV00000000.3	4	1	3
	Strain	UH392_536	NZ_JWUC00000000.3	3	0	3
	Strain	UH392_659	NZ_JWTR00000000.3	2	0	2
	Strain	UH455_6	NZ_JWYE00000000.3	2	1	1
	Strain	UH475_361	NZ_JZJF00000000.2	8	1	7
	Strain	UH5107	NZ_AYFQ00000000.1	6	3	3
	Strain	UH514_289	NZ_JZJG00000000.2	3	0	3
	Strain	UH5207	NZ_AYFP00000000.1	10	1	9
	Strain	UH535_423	NZ_JWVC00000000.3	6	3	3
	Strain	UH592_583	NZ_JZIY00000000.2	7	1	6
	Strain	UH592_595	NZ_JZJE00000000.2	2	0	2
	Strain	UH592_599	NZ_JZJD00000000.2	4	0	4
	Strain	UH6507	NZ_AYFK00000000.1	2	1	1
	Strain	UH66_253	NZ_JZIZ00000000.2	4	0	4
	Strain	UH66_271	NZ_JZIX00000000.2	4	0	4
	Strain	UH6907	NZ_AYFJ00000000.1	4	3	1
	Strain	UH7007	NZ_AYFI00000000.1	2	1	1
	Strain	UH7607	NZ_AYFH00000000.1	4	2	2
	Strain	UH7907	NZ_AYFE00000000.1	6	2	4
	Strain	UMB001	NZ_AEPK00000000.1	7	0	7
	Strain	UMB002	NZ_AEPL00000000.1	3	2	1
	Strain	UMB003	AEPM00000000	6	1	5
	Strain	W6976	AIEG00000000	1	1	0
	Strain	WA2859	NZ_JXOC00000000.1	5	1	4
	Strain	WC-348	NZ_AMZT00000000.1	2	0	2
	Strain	WC-692	NZ_AMGG00000000.1	4	0	4
	Strain	WC-A-694	NZ_AMTA00000000.1	5	2	3
	Strain	WC-A-92	NZ_AMFU00000000.1	5	0	5
	Strain	WM98	NZ_FBXB00000000.1	5	1	4
	Strain	XH386	CP010779.1	4	2	2
	Plasmid	XH386 plasmid pAB386	CP010780.1	1	1	0
	Strain	YU-R612	CP014215.1	5	3	2
	Plasmid	YU-R612 plasmid unnamed1	CP014216.1	0	0	0
	Plasmid	YU-R612 plasmid unnamed2	CP014217.1	0	0	0
	Strain	ZW85-1	CP006768.1	3	1	2
	Plasmid	ZW85-1 plasmid pAbNDM-1	JN377410.2	0	0	0
	Plasmid	ZW85-1 plasmid ZW85p2	CP006769.1	1	1	0
