## Supplementary Materials for "Genomic analysis of *Acinetobacter baumannii* prophages reveals remarkable diversity and suggests profound impact on bacterial virulence and fitness"

### Sheet: Folha1
	TABLE S3 Features of prophages found in plasmids of Acinetobacter baumannii
								Prophage genes
	Plasmids with genome homology higher than >75%	GenBank Accession Number	A. baumannii strain	Strain geographical origin	Plasmid lenght (bp)	Prophage localization	Prophage lenght (bp)	Phage terminase large subunit	Phage capsid protein	Phage tail tape measure protein	Phage minor tail protein	Phage minor tail protein L	Tail protein	Tail assembly protein	Putative host specificity protein J	Phage-related lysozyme
	pABTJ2	CP004359	MDR-TJ	Tianjin, China	110,967	78,214 - 13,202	45,955	ABTJ_p2102	ABTJ_p2105	ABTJ_p2115	ABTJ_p2116	ABTJ_p2117	ABTJ_p2118	ABTJ_p2119	ABTJ_p2120	ABTJ_p2126
	pAB386	CP010780	XH386	Zhejiang, China	112,157	45,273 - 91,231	45,958	TE32_20150	TE32_20135	TE32_20085	TE32_20080	TE32_20075	TE32_20070	TE32_20065	TE32_20060	TE32_20030
	ZW85p2	CP006769	ZW85-1	Beijing, China	113,866	97,934 - 30,189	46,121	P795_17860	P795_17845	P795_17795	P795_17790	P795_17785	P795_17780	P795_17775	P795_17770	P795_18335
	p6200-114.848kb	NZ_CP010398	6200	MD, USA	114,848	76,153 - 7,258	45,953	RU84_RS18895	RU84_RS18910	RU84_RS18960	RU84_RS18965	RU84_RS18970	RU84_RS18975	RU84_RS18980	RU84_RS18985	RU84_RS19015
	pCMCVTAb1-Ab59	CP016299.1	CMC-CR-MDR-Ab59	VA, USA	110,967	36,397 - 82,352	45,955	AOT17_19255	AOT17_19240	AOT17_19190	AOT17_19185	AOT17_19180	AOT17_19175	AOT17_19170	AOT17_19165	AOT17_19135
	pCMCVTAb1-Ab66	CP016301.1	CMC-CR-MDR-Ab66	VA, USA	110,967	36,397 - 82,352	45,955	AOT18_19400	AOT18_19385	AOT18_19335	AOT18_19330	AOT18_19325	AOT18_19320	AOT18_19315	AOT18_19310	AOT18_19280
	pCMCVTAb1-Ab4	CP016296.1	CMC-CR-MDR-Ab4	VA, USA	110,968	36,397 - 82,353	45,956	AOT16_19285	AOT16_19270	AOT16_19220	AOT16_19215	AOT16_19210	AOT16_19205	AOT16_19200	AOT16_19195	AOT16_19165
	pAF-673	CP018257.1	AF-673	MD, USA	110,964	99,508 - 34,498	45,954	BS065_19390	BS065_19375	BS065_19325	BS065_19320	BS065_19315	BS065_19310	BS065_19305	BS065_19300	BS065_19270
	pORAB01-1	CP015484.1	ORAB01	MD, USA	110,965	78,212 - 13,202	45,955	SG90_019500	SG90_019515	SG90_019565	SG90_019570	SG90_019575	SG90_019580	SG90_019585	SG90_019590	SG90_019620
	pCBA7_1	CP020585.1	CBA7	Seoul, Republic of Corea	111,999	84,216 - 18,172	45,955	B7L36_00090	B7L36_00075	B7L36_00025	B7L36_00020	B7L36_00015	B7L36_00010	B7L36_00005	B7L36_00615	B7L36_00585
	pA1296_1	CP018333.1	A1296	Zhejiang, China	112,773	32,886 - 74,630	41,744	BS103_17920	BS103_17935	BS103_17985	BS103_17990	BS103_17995	BS103_18000	BS103_18005	-	BS103_18040
	The first four prophage-containing plasmids on the table were found in the A. baumannii strains selected for this study, whereas the last seven plasmids were identified by BLAST, with homologies higher than 75% to the first plasmids.
