## Supplementary Materials for "Genomic analysis of *Acinetobacter baumannii* prophages reveals remarkable diversity and suggests profound impact on bacterial virulence and fitness"

### Sheet: Tabela final
	TABLE S4. Family, virulence and fitness factors identified for 138 prophages of Acinetobacter baumannii strains
						VIRULENCE			VIRULENCE AND FITNESS				FITNESS
						Antibiotic resistance							Metabolic enzymes
	A. baumannii strain	Intact prophages	Size (kb)	Genome location	Family	Enzymes	Efflux pumps	Membrane-associated	Transporters	Transcriptional regulators	Molecular chaperones	Others	Kinases	Proteases	Phosphatases	Oxydoreductases	Hydrolases	Synthases	Lyases	Transferases
	ANC 4097	1	31.3	3661070-3692386	Myoviridae	Beta-lactamase OXA-23				TraR/DksA family protein
	RUH 134	1	37.4	580291-617726	Siphoviridae
	NIPH 146	1	41.8	3227804-3269564	Podoviridae
	NIPH 60	1	39.2	3083099-3122389	Myoviridae
	NIPH 615	1	24.4	585120-609594	Myoviridae
	DSM 30007 = ATCC 19606	1	63.9	759096-823000	Unclassified
	P630	1	39.1	2671027-2710131	Myoviridae							DNA-binding HU protein		Protease DegS						tRNA nucleotidyltransferase
	121738	1	25.4	3953479-3978968	Unclassified				chromate resistance signal peptide protein; chromate transporter			Hemolysin activator protein
	AB_2007-09-110-01-7	1	37.7	2022958-2060737	Myoviridae					DksA-like zinc finger domain containing protein		DNA-binding HU protein
	S11	1	42.2	2271313-2313521	Myoviridae				Transporter-like protein
	625974	1	31.6	871223-902831	Myoviridae
	1295743	1	49.9	630697-680640	Siphoviridae			Putative lipoprotein				Protein umuD						p-Aminobenzoic acid synthase
	FDAARGOS_131	1	46.1	2437952-2484007	Siphoviridae			Putative lipoprotein
	AB900	1	63.8	1712854-1776692	Siphoviridae								Putative guanylate kinase					Putative porphyrin biosynthetic protein (2x)
	AB307-0294	1	52	2683493-2735445	Siphoviridae									ATP-dependent metalloprotease
	OIFC032	1	49.4	1241729-1291167	Unclassified	Lipid A phosphoethanolamine transferase
	BJAB0715	1	36.1	2440229-2476427	Myoviridae							DNA-binding HU protein
	ABBL125	1	22.5	1901056-1923633	Myoviridae								Putative hybrid sensor histdine kinase
	25977_1	1	35.5	3712127-3747594	Unclassified
	21871	1	38Kb	713559-751609	Unclassified			Putative lipoprotein
	984213	1	25.6Kb	1199052-1224691	Myoviridae													p-Aminobenzoic acid synthase
	1058283	1	39.3Kb	3813184-3852514	Podoviridae									Putative lon protease			GTP cyclohydrolase	5-Formyltetrahydrofolate cyclo-ligase
	1289694	1	51.8Kb	3073544-3125404	Unclassified							Protein umuD				Probable zinc-type alcohol dehydrogenase-like protein
	1419130	1	24.2Kb	1654603-1678878	Unclassified							Hemolysin activator protein; putative patatin-like phospholipase
	ABBL025	1	52.6Kb	2835412-2888021	Unclassified			Outer membrane usher protein			Fimbrial chaperone protein	SH3 type 3 domain-containing protein
	AB0057	1	52.8Kb	3311832-3364656	Unclassified			Putative lipoprotein			DnaJ-class molecular chaperone with C-terminal Zn finger domain, putative				Phosphoprotein phosphatase
	S36	1	56.4Kb	249533-306015	Myoviridae		Putative ATP-binding cassette transporter			TraR/DksA family protein						NADPH-dependent 7-cyano-7-deazaguanine reductase
	TYTH-1	1	50.3Kb	1487176-1537572	Unclassified
	UH6507	1	35.3Kb	2353063-2388435	Unclassified											Alkyl hydroperoxide reductase subunit F
	GTC 03329	1	62.7 kb	2852206-2914946	Siphoviridae							Primosomal protein I		clpP protease
	IS-251	1	18.1Kb	1319213-1337353	Myoviridae								Putative hybrid sensor histidine kinase
	LY2	1	39.9Kb	2898493-2938456	Unclassified	Lipid A phosphoethanolamine transferase, associated with polymyxin resistance											Putative membrane-associated, metal-dependent hydrolase
	NBRC 110495	1	55.3kb	3166811-3222124	Siphoviridae							Primosomal protein I		clpP protease
	ABBL131	1	43.8Kb	1044424-1088321	Siphoviridae									clpP protease
	BZICU-2	1	42.3Kb	3031958-3074317	Unclassified							Protein umuD
	3909	1	37.3	3102192-3139509	Siphoviridae
	42887	1	50.1Kb	1136474-1186655	Podoviridae							LANA					GTP cyclohydrolase
	AB44444	1	36.1	2458629-2494686	Siphoviridae
	232184	1	60.4	3494820-3555267	Unclassified			Lipoprotein [Methylococcus capsulatus str. Bath]; putative lipoprotein; outer membrane usher protein			Fimbrial chaperone protein
	ZW85-1	1	97.7	3762936-3860618	Siphoviridae	Tetracycline repressor protein TetR	Putative ABC transporter ATP-binding protein (x2); Transporter major facilitator subfamily protein						2-amino-4-hydroxy-6- hydroxymethyldihydropteridin e pyrophosphokinase			Thioredoxin; ribonucleoside-diphosphate reductase beta subunit	Nucleotide pyrophosphohydrolase	Thymidilate synthase; putative porphyrin biosynthetic protein (x2)		Gamma-glutamyltranspeptidase; phosphoglucosamine mutase
	NIPH 329	2	52.4	2705577-2757972	Siphoviridae								Putative protein kinase		Putative serine/threonine phosphatase
			84	3913952-3998023	Siphoviridae		Putative ABC transporter ATP-binding protein (x2)						Putative guanylate kinase			Thioredoxin	Nucleotide pyrophosphohydrolase	Thymidilate synthase; putative porphyrin biosynthetic protein (x2)
	NIPH 190	2	40.1	982404-1022530	Siphoviridae
			36.8	2830813-2867640	Unclassified											NuoG; alcohol dehydrogenase				Anthranilate phosphoribosyltransferase
	NIPH 2061	2	46.9	1272028-1318975	Unclassified	Lipid A phosphoethanolamine transferase, associated with polymyxin resistance		Outer membrane receptor protein
			53.6	2434262-2487891	Podoviridae										Phosphoprotein phosphatase
	NIPH 601	2	45.6	1576984-1622604	Siphoviridae										NinI protein		Putative cell wall-associated hydrolase
			24.4	3089322-3113796	Myoviridae
	NIPH 335	2	50.6	1014869-1065488	Siphoviridae
			39.5	2499225-2538721	Siphoviridae
	NIPH 70	2	63.5kb	191149-254617	Siphoviridae								Putative guanylate kinase					Putative porphyrin biosynthetic protein (x2)
			94.7	1728214-1822986	Podoviridae
	NIPH 527	2	50	975364-1025330	Siphoviridae			Putative lipoprotein									SGNH hydrolase domain-containing protein
			67.6	1517738-1585337	Podoviridae
	110912	2	51.5	903226-954849	Podoviridae	Lipid A phosphoethanolamine transferase, associated with polymyxin resistance		Putative lipoprotein				SH3 type 3 domain-containing protein
			41.6	3072022-3113714	Unclassified
	ABBL013	2	29.5	476005-505524	Unclassified	Lipid A phosphoethanolamine transferase, associated with polymyxin resistance; acetyltransferase (isoleucine patch superfamily)-like protein												Pyruvate synthase subunit PorA		AIPM/Hcit synthase family transferase
			62.8	1238733-1301603	Siphoviridae			Filamentous hemagglutinin outer membrane protein				Hemolysin activator protein				Peroxidase; nuoG; alcohol dehydrogenase				Anthranilate phosphoribosyltransferase;
	AB_2007-16-25-01-7	2	49.3	142998-192358	Unclassified
			38.6	3388952-3427522	Myoviridae					TraR/DksA family protein		Ankyrin repeat protein; protein umuD
	AB_TG2028	2	39.3	2853250-2892601	Myoviridae		Major facilitator superfamily permease					DNA-binding HU protein		Serine protease; putative protease (I) and scaffold (Z) protein
			32.1	3729788-3761900	Myoviridae					TraR/DksA family protein
	ACICU	2	45.5	1120864-1166399	Siphoviridae				TonB-dependent receptor								Membrane-associated, metal-dependent hydrolase
			53.6	2878741-2932447	Unclassified
	UMB002	2	64.9	161787-226667	Siphoviridae								Putative guanylate kinase					Putative porphyrin biosynthetic protein (2x);
			59.3	1035570-1094910	Unclassified			Outer membrane usher protein; putative lipoprotein; lipoprotein			Fimbrial chaperone protein
	6935	2	35.7	442448-478179	Siphoviridae									clpP protease
			101.5	3126229-3227752	Siphoviridae		Putative ABC transporter ATP-binding protein (2x)									Thioredoxin; ribonucleoside-diphosphate reductase beta subunit	Cell wall hydrolase SleB	Putative porphyrin biosynthetic protein (2x)
	446_ABAU	2	19.7	1157932-1177633	Unclassified
			32.1Kb	3121425-3153618	Myoviridae
	88816	2	32.8Kb	910215-943038	Unclassified														Putative photolyase
			39.6	1701058-1740624	Unclassified
	722310	2	38Kb	2437373-2475385	Podoviridae
			65.7Kb	3725796-3791585	Podoviridae			Putative lipoprotein (x2)				SH3 type 3 domain-containing protein (x2)
	796380-1375	2	73.8	3643865-3717701	Unclassified			Putative lipoprotein			Fimbrial chaperone protein						PSPase-like protein
			32.5Kb	3787583-3820124	Unclassified		Integral membrane protein TerC	Lipoprotein										Putative glutathionylspermidine synthase
	1130196	2	33 kb	1558309-1591327	Myoviridae			Lipoprotein
			26.2Kb	2331839-2358080	Unclassified													Glycyl-tRNA synthetase subunit beta
	ABBL003	2	32.4 kb	1368173-1400545	Siphoviridae			Putative lipoprotein							Phosphoprotein phosphatase		SGNH hydrolase domain-containing protein
			32.9Kb	1619735-1652674	Unclassified		Hydrophobe/amphiphile efflux-1 (HAE1) family transporter					AHL-lactonase; mandelate racemase/muconate lactonizing protein								Anthranilate phosphoribosyltransferase
	AB_TG2030	2	44.7 kb	364036-408736	Myoviridae					TraR/DksA family protein			Putative hybrid sensor histdine kinase
			39.3Kb	604590-643941	Myoviridae		Major facilitator superfamily permease		Potassium voltage-gated channel subfamily A member 1 protein			DNA-binding HU protein		Serine protease			SGNH hydrolase domain-containing protein
	ABBL061	2	32.9Kb	1906803-1939742	Siphoviridae		Hydrophobe/amphiphile efflux-1 (HAE1) family transporter					AHL-lactonase; mandelate racemase/muconate lactonizing protein								Anthranilate phosphoribosyltransferase
			32.6 kb	3525111-3557732	Myoviridae					TraR/DksA family protein
	FDAARGOS_123	2	98.2 kb	12130-110299	Siphoviridae		Putative ABC transporter ATP-binding protein						Putative guanylate kinase; 2-amino-4-hydroxy-6- hydroxymethyldihydropteridin e pyrophosphokinase			Ribonucleoside-diphosphate reductase beta subunit	Nucleotide pyrophosphohydrolase	Thymidilate synthase; putative porphyrin biosynthetic protein (x2)		Phosphoglucosamine mutase
			41.5 kb	2343169-2384676	Unclassified			Outer membrane usher protein; lipoprotein (Methylococcus capsulatus str. Bath); putative lipoprotein			Fimbrial chaperone protein
	XH386	2	53Kb	1572191-1625288	Podoviridae
			50.3Kb	2780214-2830610	Unclassified									Membrane protease subunit
	161-07	2	57.3Kb	2845416-2902760	Siphoviridae		ABC transporter							Membrane protease subunit
			44.3Kb	3381124-3425459	Unclassified		Hydrophobe/amphiphile efflux-1 (HAE1) family transporter; arabinose efflux permease family protein		carbon starvation protein, membrane protein	Elongation factor P		AHL-lactonase; mandelate racemase/muconate lactonizing protein				Peroxidase; nuoG; alcohol dehydrogenase		Glycyl-tRNA synthetase subunit beta		Anthranilate phosphoribosyltransferase; lysine 2,3-aminomutase
	25977_4	2	31.4Kb	3652403-3683878	Unclassified							gp7, putative addiction module killer protein; gp6, putative addiction module antidote protein		Membrane protease subunit
			31.9	4001032-4032960	Unclassified			OmpA/MotB										Acetyltransferase, N-acetylglutamate synthase		Acetyltransferase; Putative acyltransferase; succinyl-CoA:coenzyme A transferase
	45075_4	2	31.1	2934507-2965641	Myoviridae					TraR/DksA family protein
			92.9	3973289-4066230	Unclassified		Amino acid ABC transporter permease		Threonine efflux protein; putative glutamine transport system permease protein; Na+/H+ antiporter NhaP; TonB dependent receptor family protein			Amylopullulanase like protein; protein umuD	Putative sensor histidine kinase					Asparaginyl t-RNA synthetase		Acetyltransferase (GNAT) family protein
	NIPH 290	3	57.2	44322-101522	Siphoviridae								Guanylate kinase					Putative porphyrin biosynthetic protein (x2)
			32.3	661890-694234	Myoviridae					TraR/DksA family protein
			50.7	842759-893460	Siphoviridae			Putative lipoprotein									SGNH hydrolase domain-containing protein
	NIPH 201	3	50.4	1546034-1596472	Unclassified
			24.8	3209540-3234387	Myoviridae
			64	4055646-4119651	Siphoviridae								Putative guanylate kinase					Putative porphyrin biosynthetic protein (x2)
	NIPH 80	3	67.3	929964-997218	Siphoviridae								Putative guanylate kinase					Putative porphyrin biosynthetic protein (x2)
			34.7	1028687-1063429	Myoviridae					TraR/DksA family protein
			80.2	2015072-2095276	Unclassified	Lipid A phosphoethanolamine transferase	Permeases of the major facilitator superfamily						Putative protein kinase		Putative serine/threonine phosphatase			Biotin carboxylase; biotin carboxyl carrier protein of acetyl-CoA carboxylase	3-dehydroquinate dehydratase, type II
	IOMTU 433	3	58.2	1024181-1082452	Siphoviridae
			51.5	1604270-1655861	Unclassified					XRE family transcriptional regulator		SH3 domain protein				Probable zinc-type alcohol dehydrogenase-like protein	Glycoside hydrolase family 19 protein
			44.3	2682353-2726664	Unclassified
	21072	3	52.3	313443-365722	Myoviridae											Ribonucleoside-diphosphate reductase beta subunit	Nucleotide pyrophosphohydrolase	Thymidilate synthase; putative porphyrin biosynthetic protein (2x)
			46.9	373516-420503	Siphoviridae		Putative ABC transporter ATP-binding protein (2x)									Thioredoxin
			33.7	600855-634539	Siphoviridae		Arabinose efflux permease family protein		proline/glycine betaine transporter							Alcohol dehydrogenase				Anthranilate phosphoribosyltransferase
	OIFC137	3	29.5	1747627-1777170	Siphoviridae		Hydrophobe/amphiphile efflux-1 (HAE1) family transporter					AHL-lactonase; mandelate racemase/muconate lactonizing protein				Peroxidase				Anthranilate phosphoribosyltransferase
			55.4	2145120-2200558	Siphoviridae									clpP protease
			44.9	2349345-2394257	Myoviridae					TraR/DksA family protein			Putative hybrid sensor histdine kinase
	135867	3	48.7	1100108-1148825	Siphoviridae
			33.2	4491321-4524480	Unclassified	Lipid A phosphoethanolamine transferase; TetR family transcriptional regulator	Arabinose efflux permease family protein; RND family efflux transporter MFP subunit		Threonine efflux protein				Putative sensor histidine kinase	Zn-dependent protease with chaperone function; protease DegS		Nitroreductase-like oxidoreductase; 2,4-dienoyl-CoA reductase	Adenosine deaminase; thioesterase superfamily protein
			52.3	4551545-4603848	Unclassified		Long-chain fatty acid ABC transporter; Bcr/CflA family multidrug resistance transporter	OmpA/MotB domain-containing protein; biofilm-associated protein (x3); putative cell-surface adhesin; surface adhesion protein	TonB-dependent receptor protein		Putative DnaJ/Hsp40	RTX toxin; SH3 domain-containing protein; putative translation elongation factor EF-1 alpha							Ethanolamine ammonia-lyase, small subunit
	107m	3	33.6	736481-770056	Myoviridae
			60.5	896838-957291	Podoviridae			Lipoprotein									Glycoside hydrolase family 19 protein
			42.8	1345279-1388116	Unclassified
	2011GDAB2	3	29.7	1086481-1116208	Myoviridae					TraR/DksA family protein
			62.5	1703507-1765974	Unclassified							SH3 type 3 domain-containing protein (x2); protein umuD
			40	1870145-1910133	Unclassified							Protein umuD; sec-C metal-binding protein
	72431	3	40Kb	637351-677425	Myoviridae				Putative threonine efflux protein	Transcriptional regulator, IclR family		DNA-binding HU protein						Methionyl-tRNA synthetase
			48.3	1023575-1071906	Unclassified						GroES; chaperonin GroEL	Protein umuD								3-deoxy-D-manno-octulosonic-acid transferase
			37Kb	3648708-3685784	Unclassified
	A144	3	37.4Kb	352952-390389	Siphoviridae			Putative lipoprotein									SGNH hydrolase domain-containing protein; isochorismatase	2,3-Dihydroxybenzoate-AMP ligase
			40.5 kb	3037549-3078092	Siphoviridae			Putative lipoprotein									SGNH hydrolase domain-containing protein
			39 Kb	3805235-3844284	Myoviridae		Major facilitator superfamily permease		Potassium voltage-gated channel subfamily A member 1 protein			G protein 2; DNA-binding HU protein					SGNH hydrolase domain-containing protein
	OIFC109	3	24.4 kb	820039-844487	Siphoviridae		Hydrophobe/amphiphile efflux-1 (HAE1) family transporter					AHL-lactonase; mandelate racemase/muconate lactonizing protein				Peroxidase; nuoG; alcohol dehydrogenase		Glycyl-tRNA synthetase subunit beta		Anthranilate phosphoribosyltransferase
			50Kb	1208137-1258228	Siphoviridae									clpP protease
			44.9	1420007-1464917	Myoviridae					TraR/DksA family protein			Putative hybrid sensor histidine kinase
	6200	4	33.1	555476-588565	Myoviridae					TraR/DksA family protein										O-acyltransferase B
			51	2648259-2699209	Podoviridae							Protein umuD
			44.9	2989498-3034445	Siphoviridae			Glycoprotein gp80
			47Kb	3970101-4017107	Siphoviridae		Putative ABC transporter ATP-binding protein (x2)									Thioredoxin
	NIPH 410	4	40.5	1288481-1328996	Siphoviridae											Peroxidase; nuoG; alcohol dehydrogenase		Glycyl-tRNA synthetase subunit beta		Anthranilate phosphoribosyltransferase
			78.6	1365944-1444635	Podoviridae													p-Aminobenzoic acid synthase
			43.4	1479713-1523127	Unclassified
			38	2810953-2849002	Unclassified	Lipid A phosphoethanolamine transferase		Lipoprotein, putative
	NIPH 67	0
	4749	0
	99063	0
	1121032	0
	268680	0
	426863	0
	AC29	0
	MRSN 3942	0
	Naval-57	0
	Naval-72	0
	Naval-82	0
	TG22146	0
	TG22198	0
	WC-A-92	0
	S10	0
	AB-1583-8	0
	25493-6	0
	45075_2	0
	45075_10	0
	541915	0
	883425	0
	1598530	0
	AB-2008-15-71	0
	AB-2008-23-01-01-7	0
	AB058	0
	AB059	0
	BJAB0868	0
	Canada BC-5	0
	Pulsotype 27	0
	TG27395	0
	UH592-595	0
	WC-348	0
	2011TJAB1	0
	25493_5	0
	25493_9	0
	25493_10	0
	25569_4	0
	25569_7	0
	25569_8	0
	45052_3	0
